# Genomic plasticity of the mating-type loci underlies reproductive strategy transitions in *Rhodotorula* yeasts

**DOI:** 10.1101/2025.09.11.675505

**Authors:** Xin-Zhan Liu, Cheng-Hung Tsai, Marco A. Coelho, Eva Ottum, Cene Gostinčar, Benedetta Turchetti, Claudia Coleine, Laura Selbmann, Ian Wheeldon, Nina Gunde-Cimerman, Feng-Yan Bai, Jason E. Stajich

## Abstract

Transitions from canonical outcrossing to rare, cryptic, or noncanonical reproduction are widespread in fungi, but how mating-type (*MAT*) systems are reorganized at the genomic and population levels during these shifts remains unclear. The coexistence of sexually reproducing species and putatively asexual lineages makes *Rhodotorula* a natural comparative system for addressing this question. We analyzed 249 globally sampled strains using a combination of long-read and short-read sequencing. Phylogenomics resolved three major clades and several closely related species complexes. Chromosome-scale assemblies confirmed physical separation of the pheromone/receptor (*P/R*) and homeodomain (*HD*) loci, whereas non-random *P/R*–*HD* associations revealed constrained tetrapolar inheritance. The *P/R* locus showed conserved synteny within mating types but extensive structural divergence between A1 and A2 alleles, whereas the *HD* locus remained compact and conserved. Mating-type distributions varied across clades, with both A1 and A2 present in Clade C, lineage-structured partitioning in Clade B, and pronounced A2 dominance in Clade A. Genome-wide linkage disequilibrium (LD) decay in putatively asexual *R*. *mucilaginosa*, although slower than in sexual *R*. *diobovata*, was consistent with historical recombination in a species without an observed sexual cycle. Clade A further exhibited deep trans-specific polymorphism of *STE3*.*A2* and relaxed purifying selection, mosaic A2 *P*/*R* configurations retaining *RHA.A1*, A1/A2 and A2/A2 hybrid genomes, and A2-associated gene content beyond *MAT* loci. In conclusion, our findings underscore the dynamic nature of *MAT*-locus remodeling in *Rhodotorula* and establish this genus as a valuable model for investigating transitions from heterothallism toward reproductive strategies less dependent on opposite-type partners.
