## Supplementary table S1 for "Genomic plasticity of the mating-type loci underlies reproductive strategy transitions in *Rhodotorula* yeasts"

### Sheet: Table_S1_Index
Table S1. Reference genome assemblies, genomic features, and raw sequencing data for Rhodotorula species generated in this study.
Sheet A. Summary of genome assembly, annotation statistics, and other genomic features of Rhodotorula reference genomes in this study
Sheet B. NCBI accession numbers of reference genome assemblies and raw read data generated and used in this study
Sheet C. The Chromosomal locations of the MAT locus in reference genomes of the Rhodotorula genus
Sheet D. Summary of genome assembly, annotation statistics, and other genomic features of hybrid Rhodotorula strains
Sheet E. NCBI accession numbers of hybrid genome assemblies and raw read data generated and used in this study
Sheet F. References

### Sheet: A
A. Summary of genome assembly, annotation statistics, and other genomic features of Rhodotorula genomes in this study.
Species		Species name in GenBank database	Strain	Source	Library for sequencing	Scaffolds	Assembly genome size (Mb)	N50 (Mb)	GC (%)	BUSCO Completeness	Predicted genes number
Clade A	Rhodotorula mucilaginosa*		Y-2510ᵀ	This study	ONT and Illumina PE	23	20.55	1.27	60.32	97.9	7817
	Rhodotorula frigidialcoholis	Rhodotorula sp.	JG-1bᵀ	Goordial et al., 2016	Illumina PE and MP	156	19.3934	0.301937	60.61	95.7	6790
	Rhodotorula aff. mucilaginosa	Rhodotorula mucilaginosa	JY1105	NCBI submission, unpublished	PacBio Sequel	30	20.3578	1.13684	59.88	95.2	6815
	Rhodotorula dairenensis*		Y-2504ᵀ	This study	ONT and Illumina PE	25	19.83	1.33	61.65	97.6	6439
	Rhodotorula sphaerocarpa*		Y-7192ᵀ	This study	ONT and Illumina PE	25	17.91	1.15	63.21	97.8	6267
	Rhodotorula taiwanensis		MD1149	Tkavc et al., 2018	Illumina PE and 454	181	19.6067	0.388693	61.6	96.6	7206
	Rhodotorula sp.	Rhodotorula 'glutinis'	QYH-2023	He et al., 2024	PacBio Sequel	23	19.8553	1.24926	60.67	96.5	7739
Clade B	Rhodotorula toruloides		CBS14ᵀ	Martín-Hernández et al., 2021	ONT and Illumina PE	26	20.5349	1.52995	61.83	96.6	8562
	Rhodotorula toruloides		NBRC 0880	Coradetti et al. 2018	PacBio Sequel	30	20.6838	1.3908	61.83	97.1	8631
	Rhodotorula toruloides		JCM 24501	Brink et al., 2023	Illumina PE	38	20.3214	1.20481	61.64	96.1	6589
	Rhodotorula toruloides		NBRC 10032	Brink et al., 2023	ONT and Illumina PE	39	19.799	0.9551	61.34	95	6998
Clade C	Rhodotorula aff. babjevae	Rhodotorula 'graminis'	JJ10.1	Tian et al., 2023	ONT and Illumina PE	28	21.9029	1.26349	68.01	96.8	7528
	Rhodotorula babjevae		CBS 7808ᵀ	Martín-Hernández et al., 2022	ONT and Illumina PE	27	21.8624	1.06763	68.23	97.1	7705
	Rhodotorula glutinis		CBS 20ᵀ	Martín-Hernández et al., 2022	ONT and Illumina PE	32	22.8842	1.0889	67.46	97.2	8101
	Rhodotorula graminis*		Y-2474ᵀ	This study	ONT and Illumina PE	38	21.63	1.03	67.15	99.2	7499
	Rhodotorula diobovata*		Y-7196ᵀ	This study	ONT and Illumina PE	20	22.32	1.5	66.65	98.9	7461
	Rhodotorula evergladiensis*		DBVPG 7922	This study	ONT and Illumina PE	22	20.98	1.39	61.11	98.1	6862
	Rhodotorula kratochvilovae		Y14	NCBI submission, unpublished	ONT	46	21.9608	1.02985	67.54	96.1	8939
	Rhodotorula araucariae*		Y-17376ᵀ	This study	ONT and Illumina PE	28	20.37	1.38	65.46	98.2	7236
	Rhodotorula paludigena*		Y-12923ᵀ	This study	ONT and Illumina PE	40	21.2	0.99	63.77	99.1	7672
* The genomes are newly produced in this study.
ᵀ Type strain.

### Sheet: B
B. NCBI accession numbers of genome assemblies and raw read data generated and used in this study.
Species		Strain	Accession number	Bioproject	Biosample	SRA
						ONT reads	Illumina reads
Clade A	Rhodotorula mucilaginosa*	Y-2510ᵀ		PRJNA895871	SAMN31526194	SRR32234006, SRR32234007	SRR32234008
	Rhodotorula frigidialcoholis	JG-1bᵀ	GCA_001541205.1	PRJNA195770	SAMN02866419	/	/
	Rhodotorula aff. mucilaginosa	JY1105	GCA_024748845.1	PRJNA855278	SAMN29486431	/	/
	Rhodotorula dairenensis*	Y-2504ᵀ		PRJNA895930	SAMN31527005	SRR32231560, SRR32231561 SRR32231562	SRR32231563
	Rhodotorula sphaerocarpa*	Y-7192ᵀ		PRJNA895905	SAMN31526682	SRR32234009, SRR32234010 SRR32234011	SRR32234012
	Rhodotorula taiwanensis	MD1149	GCA_002922495.1	PRJNA352283	SAMN05969161	/	/
	Rhodotorula sp.	QYH-2023	GCA_037974285.1	PRJNA1045382	SAMN38441589	/	/
Clade B	Rhodotorula toruloides	CBS14ᵀ	GCA_921037615.3	PRJEB40807	SAMEA7426851	ERR4684918	ERR4690324
	Rhodotorula toruloides	NBRC 0880	GCA_000988875.2	PRJNA282568	SAMN03573786	SRR5884082-SRR5884089 SRR5883611,SRR5883612	SRR2011257
	Rhodotorula toruloides	JCM 24501	GCA_001600215.1	PRJDB3691	SAMD00028412	/	/
	Rhodotorula toruloides	NBRC 10032	GCA_007990605.1	PRJDB8296	SAMD00173300	/	/
Clade C	Rhodotorula aff. babjevae	JJ10.1	GCA_026119225.1	PRJNA865523	SAMN30115954	/	/
	Rhodotorula babjevae	CBS 7808ᵀ	GCA_920104245.1	PRJEB48745	SAMEA10944731	ERR7363233	ERR7321520
	Rhodotorula glutinis	CBS 20ᵀ	GCA_920103745.2	PRJEB48745	SAMEA10945203	ERR7365611	ERR7346788
	Rhodotorula graminis*	Y-2474ᵀ		PRJNA895909	SAMN31526759	SRR32234019, SRR32234020	SRR32234021
	Rhodotorula diobovata*	Y-7196ᵀ		PRJNA895929	SAMN31527002	SRR32234017	SRR32234018
	Rhodotorula evergladiensis*	DBVPG 7922		PRJNA1020632	SAMN37527015	SRR32234013, SRR32234014 SRR32234015	SRR32234016
	Rhodotorula kratochvilovae	Y14	GCA_022817825.1	PRJNA701051	SAMN17845580	/	/
	Rhodotorula araucariae*	Y-17376ᵀ		PRJNA895933	SAMN31527025	SRR32229688, SRR32229689	SRR32229690
	Rhodotorula paludigena*	Y-12923ᵀ		PRJNA895932	SAMN31527006	SRR32231527, SRR32231528 SRR32231529, SRR32231530	SRR32231531
* The genomes are newly produced in this study.
ᵀ Type strain.
The Bioproject, Biosample, and SRA data generated in this study are shown in bold.

### Sheet: C
C. The Chromosomal locations of MAT locus in the Rhodotorula genus.
Species		Strain	Mating type	Scaffolds number	Chromosome numberᵃ	P/R locus		HD locus
						Location	Length (bp)	Location	Length (bp)
Clade A	Rhodotorula mucilaginosa*	Y-2510ᵀ	A2	23	14	scaffold_12ᵇ	825871	scaffold_5ᵇ	1395819
	Rhodotorula aff. mucilaginosa	JY1105	A1	30	8	JANBVD010000011.1 JANBVD010000016.1	499,499 383,250	JANBVD010000009.1	1126500
	Rhodotorula frigidialcoholis	JG-1bᵀ	A2	156	0	KQ954480.1 KQ954485.1 KQ954564.1	319,359 263,185 23,174	KQ954464.1	1016021
	Rhodotorula dairenensis*	Y-2504ᵀ	A2	25	14	scaffold_7ᵇ	736954	scaffold_3ᵇ	1151013
	Rhodotorula sphaerocarpa*	Y-7192ᵀ	A2	25	15	scaffold_13ᵇ	654619	scaffold_5ᵇ	1198438
	Rhodotorula sp.	QYH-2023	A2	23	3	JBBPFV010000013ᵇ	774194	JBBPFV010000005	1396357
Clade B	Rhodotorula toruloides	CBS14ᵀ	A1	26	0	CAKLCE030000024	1925104	CAKLCE030000016	477276
	Rhodotorula toruloides	NBRC 0880	A2	30	3	LCTV02000013	784750	LCTV02000005	1666171
	Rhodotorula toruloides	JCM 24501	A2	38	11	BCJE01000020	373804	BCJE01000004ᵇ	1403610
	Rhodotorula toruloides	NBRC 10032	A1	39	7	BJWK01000015	518779	BJWK01000005	1207346
Clade C	Rhodotorula aff. babjevae	JJ10.1	A2	28	4	JANKJK010000019ᵇ	841469	JANKJK010000012ᵇ	1479015
	Rhodotorula babjevae	CBS 7808ᵀ	A1	27	0	scf_22	406102	scf_15	563721
	Rhodotorula glutinis	CBS 20ᵀ	A1	32	4	CAKKSX020000013	918413	CAKKSX020000026	1563814
	Rhodotorula glutinis*	DBVPG 6081	A1	68	12	scaffold_15	904003	scaffold_5ᵇ	1555099
	Rhodotorula graminis*	Y-2474ᵀ	A2	38	9	scaffold_13ᵇ	813196	scaffold_3ᵇ	1455994
	Rhodotorula diobovata*	Y-7196ᵀ	A1	20	15	scaffold_14ᵇ	878287	scaffold_5ᵇ	1540443
	Rhodotorula evergladiensis *	DBVPG 7922	A2	22	16	scaffold_14ᵇ	809553	scaffold_6ᵇ	1389796
	Rhodotorula kratochvilovae*	DBVPG 10753	A1	45	16	scaffold_14ᵇ	846283	scaffold_5ᵇ	1596620
	Rhodotorula kratochvilovae	Y14	A2	46	3	JAFEUJ010000011	819765	JAFEUJ010000003	1462211
	Rhodotorula araucariae*	Y-17376ᵀ	A2	28	16	scaffold_14ᵇ	777042	scaffold_6ᵇ	1388600
	Rhodotorula paludigena*	DBVPG 7316	A1	28	15	scaffold_14ᵇ	783211	scaffold_5ᵇ	1438515
	Rhodotorula paludigena*	Y-12923ᵀ	A2	40	4	scaffold_14	781399	scaffold_3	1429001
* The genomes are newly produced in this study.
ᵀ Type strain.
ᵃ indicated the number of chromosomes with telomere-specific repeat sequences at both ends.
ᵇ indicated the scaffolds with telomere-specific repeat sequences, where the MAT locus is located.

### Sheet: D
D. Summary of genome assembly, annotation statistics, and other genomic features of hybrid Rhodotorula strains
Species	Strain	Library for sequencing	Scaffolds	Assembly genome size (Mb)	N50 (Mb)	GC (%)	BUSCO Completeness	Predicted genes number
Rhodotorula mucilaginosa	TFCN 17Y-278-1	PacBio	50	40.94	1.29	60.01	98.7	14772
Rhodotorula mucilaginosa	TFCN 17-0-2E334-4	PacBio	47	40.84	1.3	60.05	98.5	14862
Rhodotorula mucilaginosa	DBVPG 3045	PacBio	69	40.34	1.32	59.72	98.5	14869
Rhodotorula mucilaginosa	DBVPG 3855	PacBio	58	41.6	1.27	60.22	98.7	15165

### Sheet: E
E. NCBI accession numbers of hybrid genome assemblies and raw read data generated and used in this study
Species	Strain	Accession number	Bioproject	Biosample	SRA (PacBio reads)
Rhodotorula mucilaginosa	TFCN 17Y-278-1	JBPPHB000000000/JBPPHC000000000	PRJNA1284911/PRJNA1285491	SAMN48782423	SRR34323565
Rhodotorula mucilaginosa	TFCN 17-0-2E334-4	JBPPGZ000000000/JBPPHA000000000	PRJNA1284913/PRJNA1285487	SAMN48782409	SRR34323603
Rhodotorula mucilaginosa	DBVPG 3045	JBPPGX000000000/JBPPGY000000000	PRJNA1284912/PRJNA1285474	SAMN48782419	SRR34323564
Rhodotorula mucilaginosa	DBVPG 3855	JBPPGV000000000/JBPPGW000000000	PRJNA1284916/PRJNA1285485	SAMN48782379	SRR34323570
The Bioproject, Biosample, and SRA data generated in this stduy are shown in bold.

### Sheet: F
F. References
J. Goordial, et al., Improved High-Quality Draft Genome Sequence of the Eurypsychrophile Rhodotorula sp. JG1b, Isolated from Permafrost in the Hyperarid Upper-Elevation McMurdo Dry Valleys, Antarctica. Genome Announc. 4, e00069-16 (2016).
R. Tkavc, et al., Prospects for Fungal Bioremediation of Acidic Radioactive Waste Sites: Characterization and Genome Sequence of Rhodotorula taiwanensis MD1149. Front Microbiol. 8, 2528 (2018).
Q. He, et al. A chromosome-scale genome provides new insights into the typical carotenoid biosynthesis in the important red yeast Rhodotorula glutinis QYH-2023 with anti-inflammatory effects. Int J Biol Macromol. 269, 132103 (2024).
G. C. Martín-Hernández, et al., Chromosome-level genome assembly and transcriptome-based annotation of the oleaginous yeast Rhodotorula toruloides CBS 14. Genomics 113, 4022-4027 (2021).
D. P. Brink, F. Mierke, J. Norbeck, V. Siewers, T Andlid, Expanding the genetic toolbox of Rhodotorula toruloides by identification and validation of six novel promoters induced or repressed under nitrogen starvation. Microb Cell Fact. 22, 160 (2023).
S. T. Coradetti, et al., Functional genomics of lipid metabolism in the oleaginous yeast Rhodosporidium toruloides. Elife 7, e32110 (2018).
Y. Tian, et al., Characterization of three new plant growth-promoting microbes and effects of the interkingdom interactions on plant growth and disease prevention. Plant Cell Rep. 42, 1757-1776 (2023).
G. C. Martín-Hernández, et al., Near Chromosome-Level Genome Assembly and Annotation of Rhodotorula babjevae Strains Reveals High Intraspecific Divergence. J Fungi (Basel) 8, 323 (2022).
