## Supplementary table S2 for "Genomic plasticity of the mating-type loci underlies reproductive strategy transitions in *Rhodotorula* yeasts"

### Sheet: Table_S2
Table S2. Draft genome assemblies, genomic features and information on raw sequencing data for Rhodotorula species in this study. Newly sequenced strains are shown in bold.
Species	Species name in GenBank database	Strain	Source	SRA_accession		GenBank_accession	BioProject	BioSample	BUSCO_Complete	CONTIG_COUNT	Genome_size	L50	N50	L90	N90	GC%
				ONT/PacBio reads	Illumina reads (WGS)
Rhodotorula aff babjevae	Rhodotorula graminis	JJ10.1	https://doi.org/10.1007/s00299-023-03060-3	/	/	GCA_026119225.1	PRJNA865523	SAMN30115954	96.8	28	21902899	7	1263487	19	445686	68.01
Rhodotorula frigidialcoholis	Rhodotorula sp.	JG-1b	https://doi.org/10.1128/genomea.00069-16	/	/	GCA_001541205.1	PRJNA195770	SAMN02866419	95.7	156	19393393	18	301937	69	83857	60.61
Rhodotorula frigidialcoholis	Rhodotorula sp.	VS67	https://doi.org/10.3390/microorganisms9102088	/	/	GCA_019059545.1	PRJNA727621	SAMN19026705	95.3	181	20263449	15	350365	59	80981	60.57
Rhodotorula kratochvilovae		CBS7436	NCBI submission, unpublished	/	/	GCA_019923515.1	PRJNA643234	SAMN15410856	95.2	357	21685708	54	125908	178	34266	67.54
Rhodotorula kratochvilovae		LS11	https://doi.org/10.1093/g3journal/jkab332	/	/	GCA_002917965.1	PRJNA431885	SAMN08425891	86.5	62	22109939	9	704466	32	149397	67.46
Rhodotorula kratochvilovae		Y14	NCBI submission, unpublished	/	/	GCA_022817825.1	PRJNA701051	SAMN17845580	96.1	46	21960822	8	1029848	21	413458	67.54
Rhodotorula kratochvilovae		YM25235	https://doi.org/10.3389/fmicb.2021.727105	/	/	GCA_019926025.1	PRJNA739038	SAMN19770205	84.5	46	23718404	8	1067950	22	255572	67.3
Rhodotorula aff mucilaginosa	Rhodotorula_mucilaginosa_	JY1105	NCBI submission, unpublished	/	/	GCA_024748845.1	PRJNA855278	SAMN29486431	95.2	30	20357829	8	1136838	17	504538	59.88
Rhodotorula aff mucilaginosa	Rhodotorula sp.	CC01	NCBI submission, unpublished	/	/	GCA_021654155.1	PRJNA796258	SAMN24836871	94.7	140	19925548	18	347364	63	87924	60.03
Rhodotorula paludigena		LL69-1	NCBI submission, unpublished	/	/	GCA_033458335.1	PRJNA1025134	SAMN37714269	97.3	154	20987037	14	476521	42	152590	64.2
Rhodotorula paludigena		P4R5	NCBI submission, unpublished	/	/	GCA_019671115.1	PRJNA732286	SAMN19316015	96.2	277	20967896	34	180700	116	50259	64.27
Rhodotorula paludigena		SP9-15	NCBI submission, unpublished	/	/	GCA_029873615.1	PRJNA925102	SAMN32780053	96.7	130	20919510	18	440396	53	101026	64.21
Rhodotorula paludigena		TL35-5	NCBI submission, unpublished	/	/	GCA_028828615.1	PRJNA916389	SAMN32424969	97.1	188	20982417	18	399886	53	108427	64.2
Rhodotorula sphaerocarpa		ETNP2018	NCBI submission, unpublished	/	/	GCA_030983975.1	PRJNA638650	SAMN15201391	95.3	114	17712727	15	377844	44	129045	63.53
Rhodotorula taiwanensis		MD1149	https://doi.org/10.3389/fmicb.2017.02528	/	/	GCA_002922495.1	PRJNA352283	SAMN05969161	96.6	181	19606691	17	388693	60	75810	61.6
Rhodotorula toruloides	Rhodotorula sp.	S30-09	NCBI submission, unpublished	/	/	GCA_023628235.1	PRJNA833221	SAMN27964153	95.8	121	18521032	17	395462	47	136012	61.52
Rhodotorula toruloides		ATCC_204091	https://doi.org/10.1128/genomea.00046-14	/	/	GCA_000222205.2	PRJNA59971	SAMN02981303	97	29	20478880	7	1200628	17	571179	61.82
Rhodotorula toruloides		BOT-A2	NCBI submission, unpublished	/	/	GCA_034509285.1	PRJNA786439	SAMN23672651	96	20	20535011	7	1308578	15	781705	61.77
Rhodotorula toruloides		CB6-10_1	NCBI submission, unpublished	/	/	GCA_035220585.1	PRJNA1034040	SAMN38049748	97	179	20646182	18	319687	62	91353	61.8
Rhodotorula toruloides		CCT_0783	https://doi.org/10.1016/j.mec.2022.e00200	/	/	GCA_016808315.1	PRJNA632468	SAMN14910125	95	2436	40594534	143	90130	473	24436	61.92
Rhodotorula toruloides		CECT1137	https://doi.org/10.1128/genomea.00641-14	/	/	GCA_003234015.1	PRJEB6139	SAMEA2471983	97	62	20445260	8	968495	22	259659	61.78
Rhodotorula toruloides		CGMCC_2.1609	https://doi.org/10.1016/j.gdata.2017.05.009	/	/	GCA_001456015.1	PRJNA297267	SAMN04121055	95.9	365	33389656	49	190017	195	43544	61.87
Rhodotorula toruloides		delta_dao_1e	https://doi.org/10.1186/s12934-023-02175-2	/	/	GCA_023968905.1	PRJNA835422	SAMN28102265	96.8	19	21178777	5	1460187	13	888423	61.37
Rhodotorula toruloides		IFO0559	https://doi.org/10.1186/s12934-023-02175-2	/	/	GCA_000988805.1	PRJNA282567	SAMN03573787	96.4	245	20278264	29	245361	87	60437	61.92
Rhodotorula toruloides		JCM_10020	https://doi.org/10.1186/s12934-023-02175-2	/	/	GCA_001600115.1	PRJDB3686	SAMD00028406	96.5	88	20492593	8	976034	23	256973	61.76
Rhodotorula toruloides		JCM_10021	https://doi.org/10.1186/s12934-023-02175-2	/	/	GCA_001600135.1	PRJDB3687	SAMD00028407	96.7	78	20389818	8	938736	19	515428	61.81
Rhodotorula toruloides		JCM_10049	https://doi.org/10.1186/s12934-023-02175-2	/	/	GCA_001600155.1	PRJDB3688	SAMD00028408	96.2	53	20270281	9	930903	19	387978	61.89
Rhodotorula toruloides		JCM_24501	https://doi.org/10.1186/s12934-023-02175-2	/	/	GCA_001600215.1	PRJDB3691	SAMD00028412	96.1	38	20321374	8	1204811	17	487578	61.64
Rhodotorula toruloides		MTCC_457	https://doi.org/10.1128/ec.00156-12	/	/	GCA_000258745.1	PRJNA112573	SAMN02981412	94.6	462	20060267	37	177247	124	50263	61.9
Rhodotorula toruloides		NBRC10032	https://doi.org/10.1186/s12934-023-02175-2	/	/	GCA_007990605.1	PRJDB8296	SAMD00173300	95	39	19799019	8	955100	20	428249	61.34
Rhodotorula toruloides		Z1	NCBI submission, unpublished	/	/	GCA_024734855.1	PRJNA869492	SAMN30308713	96.7	495	22546560	24	261224	85	57660	59.06
Rhodotorula toruloides		Z11	https://doi.org/10.1007/s13205-022-03385-y	/	/	GCA_023078535.2	PRJNA798109	SAMN25047122	96.7	495	22546560	24	261224	85	57660	59.06
Rhodotorula sp. 2	Rhodotorula glutinis	QYH-2023	https://doi.org/10.1016/j.ijbiomac.2024.132103	/	/	GCA_037974285.1	PRJNA1045382	SAMN38441589	96.5	23	19855344	7	1249260	15	715192	60.67
Rhodotorula sp. 3	Rhodotorula sp.	CP72-2	NCBI submission, unpublished	/	/	GCA_030867695.1	PRJNA938253	SAMN33428198	95.2	295	21358924	29	223398	100	52642	64.9
Rhodotorula sp. 3	Rhodotorula sp.	PL61-2	NCBI submission, unpublished	/	/	GCA_028828645.1	PRJNA916391	SAMN32425014	95.2	291	21374169	23	339562	80	63412	64.88
Rhodotorula paludigena		BS15	NCBI submission, unpublished	DRR331670	DRR331671	GCA_036244875.1	PRJDB12604	SAMD00428434	97	19	22499923	8	1354873	16	845032	64.25
Rhodotorula graminis		NCYC_502	NCBI submission, unpublished	ERR10466731	ERR10466325	GCA_947297645.1	PRJEB57332	SAMEA111557366	91.4	244	20129157	40	140426	141	41326	67.02
Rhodotorula toruloides		PYCC_5615	https://doi.org/10.1186/s13068-024-02518-0	/	ERR12364421-ERR12364422	GCA_963855905.1	PRJEB71109	SAMEA115023175	94.4	678	40298023	64	184013	221	47359	61.93
Rhodotorula toruloides		CBS14	https://doi.org/10.1016/j.ygeno.2021.10.006	ERR4690324	ERR4684918	GCA_921037615.3	PRJEB40807	SAMEA7426851	96.6	26	20534857	6	1529952	17	577483	61.83
Rhodotorula babjevae		CBS_7808	https://doi.org/10.3390/jof8040323	ERR7363233	ERR7321520	GCA_920104245.1	PRJEB48745	SAMEA10944731	97.1	27	21862387	8	1067634	19	429397	68.23
Rhodotorula aff babjevae		DBVPG_8058	XXXX	ERR7365336	ERR7341234	GCA_920103735.2	PRJEB48745	SAMEA10944760	97.8	34	21522072	10	789767	25	419035	68.24
Rhodotorula glutinis		CBS_20	https://doi.org/10.3390/jof8040323	ERR7365611	ERR7346788	GCA_920103745.2	PRJEB48745	SAMEA10945203	97.2	32	22884177	9	1088897	18	759164	67.46
Rhodotorula araucariae		NRRL_Y-17376	This study	/	SRR32229690	JBREWD000000000	PRJNA895933	SAMN31527025	98.2	28	20374994	7	1375981	15	724811	65.46
Rhodotorula aff babjevae		DBVPG_4629	This study	/	SRR33764267	JBPCCG000000000	PRJNA1258052	SAMN48782316	98.9	262	21020045	22	344369	64	84933	68.45
Rhodotorula aff babjevae		DBVPG_8058	This study	/	SRR33764266	JBPCCF000000000	PRJNA1258052	SAMN48782317	99	277	20914558	27	252579	85	68333	68.48
Rhodotorula aff babjevae		EXF_14539	This study	/	SRR33764119	JBPCCE000000000	PRJNA1258052	SAMN48782318	99	221	20874131	26	276544	73	84040	68.48
Rhodotorula aff babjevae		EXF_6481	This study	/	SRR33764108	JBPCCD000000000	PRJNA1258052	SAMN48782319	99.1	261	20862001	23	312386	72	66908	68.47
Rhodotorula aff babjevae		EXF_7045	This study	/	SRR33764226	JBPCCC000000000	PRJNA1258052	SAMN48782320	98.9	284	20990344	30	247652	86	72092	68.48
Rhodotorula aff babjevae		TFCN_17-328C-3	This study	/	SRR33764215	JBPCCB000000000	PRJNA1258052	SAMN48782321	98.6	411	20834925	50	125346	166	35829	68.48
Rhodotorula aff babjevae		TFCN_17-328P-3	This study	/	SRR33764152	JBPCCA000000000	PRJNA1258052	SAMN48782322	98.5	494	20842592	62	95423	215	28846	68.47
Rhodotorula aff babjevae		TFCN_17-331Y-3	This study	/	SRR33764141	JBPCBZ000000000	PRJNA1258052	SAMN48782323	99	224	20866407	26	297634	73	94386	68.47
Rhodotorula aff babjevae		TFCN_222A-2	This study	/	SRR33764208	JBPCBY000000000	PRJNA1258052	SAMN48782324	99	227	21049182	24	305830	68	95549	68.48
Rhodotorula aff babjevae		TFCN_25-333D-1	This study	/	SRR33764197	JBPCBX000000000	PRJNA1258052	SAMN48782325	99.1	230	20923313	26	302847	72	69996	68.42
Rhodotorula aff babjevae		TFCN_25-333D-5	This study	/	SRR33764264	JBPCBW000000000	PRJNA1258052	SAMN48782326	98.9	362	20873478	39	170386	134	38462	68.47
Rhodotorula aff babjevae		TFCN_25-333Y-2	This study	/	SRR33764253	JBPCBV000000000	PRJNA1258052	SAMN48782327	98.5	568	20890345	75	91570	253	22494	68.46
Rhodotorula aff babjevae		TFCN_86C-7	This study	/	SRR33764242	JBPCBU000000000	PRJNA1258052	SAMN48782328	98.7	221	20832697	25	304619	70	76160	68.48
Rhodotorula dairenensis		DBVPG_3768	This study	/	SRR33764117	JBPCBL000000000	PRJNA1258052	SAMN48782337	93.7	151	19102890	13	418713	46	110874	61.99
Rhodotorula dairenensis		DBVPG_3769	This study	/	SRR33764116	JBPCBK000000000	PRJNA1258052	SAMN48782338	90.8	142	18308713	13	451013	42	115248	62.03
Rhodotorula dairenensis		DBVPG_3770	This study	/	SRR33764115	JBPCBJ000000000	PRJNA1258052	SAMN48782339	93.5	128	19014547	13	451026	42	147962	62
Rhodotorula dairenensis		DBVPG_3771	This study	/	SRR33764114	JBPCBI000000000	PRJNA1258052	SAMN48782340	94.9	220	19416574	24	230406	77	73845	62.03
Rhodotorula dairenensis		DBVPG_3772	This study	/	SRR33764113	JBPCBH000000000	PRJNA1258052	SAMN48782341	90.2	115	18094514	12	457605	39	154409	62.03
Rhodotorula dairenensis		DBVPG_3773	This study	/	SRR33764112	JBPCBG000000000	PRJNA1258052	SAMN48782342	95.6	163	19474243	19	345285	56	101542	62.03
Rhodotorula dairenensis		DBVPG_3853	This study	/	SRR33764111	JBPCBF000000000	PRJNA1258052	SAMN48782343	90.6	173	18293568	19	309925	62	80096	62
Rhodotorula dairenensis		NRRL_Y-2504	This study	/	SRR32231563	JBREVX000000000	PRJNA895930	SAMN31527005	97.6	25	19827249	6	1331988	14	798299	61.65
Rhodotorula dairenensis		TFCN_7W-292-3	This study	/	SRR33764110	JBPCBE000000000	PRJNA1258052	SAMN48782344	94.5	181	19235260	20	311662	64	96976	62.03
Rhodotorula diobovata		DBVPG_6195	This study	/	SRR33764109	JBPCBD000000000	PRJNA1258052	SAMN48782345	97.6	347	20893848	34	190575	108	57722	66.99
Rhodotorula diobovata		DBVPG_6202	This study	/	SRR33764236	JBPCBC000000000	PRJNA1258052	SAMN48782346	97.6	426	21051107	43	148928	140	41045	66.97
Rhodotorula diobovata		EXF_13298	This study	/	SRR33764235	JBPCBB000000000	PRJNA1258052	SAMN48782347	97.1	434	20989816	41	165533	133	43880	66.97
Rhodotorula diobovata		EXF_3438	This study	/	SRR33764234	JBPCBA000000000	PRJNA1258052	SAMN48782348	97.4	384	20886692	40	161889	137	44481	67
Rhodotorula diobovata		EXF_3546	This study	/	SRR33764233	JBPCAZ000000000	PRJNA1258052	SAMN48782349	97.5	322	20909805	34	186299	113	53510	66.96
Rhodotorula diobovata		EXF_4029	This study	/	SRR33764232	JBPCAY000000000	PRJNA1258052	SAMN48782350	97.3	421	20912259	45	141954	150	40376	66.99
Rhodotorula diobovata		EXF_4236	This study	/	SRR33764231	JBPCAX000000000	PRJNA1258052	SAMN48782351	97.6	381	20970737	43	147998	139	44365	66.99
Rhodotorula diobovata		EXF_4884	This study	/	SRR33764230	JBPCAW000000000	PRJNA1258052	SAMN48782352	97.8	381	20903295	38	166799	125	48525	66.98
Rhodotorula diobovata		EXF_9284	This study	/	SRR33764229	JBPCAV000000000	PRJNA1258052	SAMN48782353	97.5	393	21026447	41	153629	135	42065	66.99
Rhodotorula diobovata		NRRL_Y-7196	This study	/	SRR32234018	JBPJAU000000000	PRJNA895929	SAMN31527002	98.9	20	22315830	7	1496865	15	861009	66.65
Rhodotorula diobovata		TFCN_17-334Y-6	This study	/	SRR33764228	JBPCAU000000000	PRJNA1258052	SAMN48782354	97.3	474	20863499	50	116718	173	32497	67
Rhodotorula diobovata		TFCN_25-335C-1	This study	/	SRR33764227	JBPCAT000000000	PRJNA1258052	SAMN48782355	97.9	420	20904776	43	140832	143	38844	67
Rhodotorula diobovata		TFCN_25-335P-1	This study	/	SRR33764225	JBPCAS000000000	PRJNA1258052	SAMN48782356	94.4	1287	20819154	184	33901	601	9573	66.95
Rhodotorula diobovata		TFCN_7-9-2	This study	SRR34323385	SRR33764224	JBPCAR000000000	PRJNA1258052	SAMN48782357	98.8	122	45506936	19	917541	50	326602	66.46
Rhodotorula evergladensis		DBVPG7922	This study	/	SRR32234016	JBREWC000000000	PRJNA1020632	SAMN37527015	98.1	22	20983807	7	1385852	15	789650	61.11
Rhodotorula frigidialcoholis		DBVPG_6660	This study	/	SRR33764139	JBPBZN000000000	PRJNA1258052	SAMN48782387	94.6	176	19761198	15	393155	53	103530	60.57
Rhodotorula frigidialcoholis		EXF_13250	This study	/	SRR33764136	JBPBZK000000000	PRJNA1258052	SAMN48782390	96	208	19966703	19	325729	62	81128	60.56
Rhodotorula frigidialcoholis		EXF_13255	This study	/	SRR33764135	JBPBZJ000000000	PRJNA1258052	SAMN48782391	93.8	187	19684435	14	384306	53	89032	60.57
Rhodotorula frigidialcoholis		EXF_13601	This study	/	SRR33764212	JBPBZI000000000	PRJNA1258052	SAMN48782392	96.8	176	19977577	18	319575	63	92149	60.58
Rhodotorula frigidialcoholis		EXF_3629	This study	/	SRR33764205	JBPBZC000000000	PRJNA1258052	SAMN48782398	93.5	183	19516076	14	470782	49	92722	60.57
Rhodotorula frigidialcoholis		EXF_3633	This study	/	SRR33764204	JBPBZB000000000	PRJNA1258052	SAMN48782399	94.4	195	19794966	16	307619	63	79826	60.58
Rhodotorula frigidialcoholis		EXF_7386	This study	/	SRR33764202	JBPBYZ000000000	PRJNA1258052	SAMN48782401	93.5	177	19525209	13	428046	53	81146	60.57
Rhodotorula frigidialcoholis		TFCN_134A-3	This study	/	SRR33764196	JBPBYU000000000	PRJNA1258052	SAMN48782406	93.3	191	19504317	14	435218	51	97674	60.58
Rhodotorula frigidialcoholis		TFCN_17-332M-1	This study	/	SRR33764263	JBPBYL000000000	PRJNA1258052	SAMN48782416	95.9	299	20065648	26	214229	98	52933	60.57
Rhodotorula frigidialcoholis		TFCN_1A-14	This study	/	SRR33764255	JBPBYD000000000	PRJNA1258052	SAMN48782424	93.5	197	19496671	12	472105	48	92632	60.58
Rhodotorula frigidialcoholis		TFCN_3M-1-1	This study	/	SRR33764245	JBPBXU000000000	PRJNA1258052	SAMN48782433	87.8	7961	27173203	46	111988	3871	906	60.53
Rhodotorula glutinis		DBVPG_6081	This study	SRR34323518	SRR33764223	JBPCAQ000000000	PRJNA1258052	SAMN48782358	97.9	437	20970331	41	185429	126	42532	68.43
Rhodotorula graminis		DBVPG_6083	This study	/	SRR33764222	JBPCAP000000000	PRJNA1258052	SAMN48782359	98.5	257	20399257	24	254829	85	57367	68.03
Rhodotorula graminis		DBVPG_7021	This study	/	SRR33764221	JBPCAO000000000	PRJNA1258052	SAMN48782360	98.6	262	20415923	23	276614	79	61385	68.02
Rhodotorula graminis		EXF_13753	This study	SRR34323520	SRR33764220	JBPCAN000000000	PRJNA1258052	SAMN48782361	98.5	242	20400355	25	258181	76	69455	68.02
Rhodotorula graminis		NRRL_Y-2474	This study	/	SRR32234021	JBREWB000000000	PRJNA895909	SAMN31526759	99.2	38	21631809	8	1027445	20	413814	67.15
Rhodotorula kratochvilovae		DBVPG_10383	This study	/	SRR33764219	JBPCAM000000000	PRJNA1258052	SAMN48782362	97.9	240	21824908	23	284305	77	75454	67.51
Rhodotorula kratochvilovae		DBVPG_10753	This study	SRR34323562	SRR33764218	JBPCAL000000000	PRJNA1258052	SAMN48782363	98.1	279	21878229	29	245740	91	73525	67.53
Rhodotorula kratochvilovae		DBVPG_7539	This study	/	SRR33764217	JBPCAK000000000	PRJNA1258052	SAMN48782364	97.4	233	21839799	22	317608	84	67690	67.52
Rhodotorula kratochvilovae		EXF_11626	This study	/	SRR33764216	JBPCAJ000000000	PRJNA1258052	SAMN48782365	97.9	396	21839626	37	182870	127	45186	67.34
Rhodotorula kratochvilovae		EXF_3697	This study	/	SRR33764214	JBPCAI000000000	PRJNA1258052	SAMN48782366	97.9	268	21785768	22	319390	76	74594	67.53
Rhodotorula kratochvilovae		EXF_7516	This study	/	SRR33764213	JBPCAH000000000	PRJNA1258052	SAMN48782367	97.9	304	21594812	33	195906	111	50337	67.38
Rhodotorula aff mucilaginosa		DBVPG_4380	This study	/	SRR33764182	JBPCBT000000000	PRJNA1258052	SAMN48782329	90.3	5903	36643034	791	12779	3113	2710	59.98
Rhodotorula aff mucilaginosa		DBVPG_4534	This study	/	SRR33764171	JBPCBS000000000	PRJNA1258052	SAMN48782330	95.8	160	19685902	17	373110	58	101711	60.04
Rhodotorula aff mucilaginosa		DBVPG_8043	This study	/	SRR33764134	JBPCBR000000000	PRJNA1258052	SAMN48782331	96.1	181	19814201	21	279925	68	97572	60.03
Rhodotorula aff mucilaginosa		EXF_5666	This study	/	SRR33764123	JBPCBQ000000000	PRJNA1258052	SAMN48782332	93.9	228	19738425	26	219355	85	65535	60.02
Rhodotorula aff mucilaginosa		TFCN_25-333Y-10	This study	/	SRR33764122	JBPCBP000000000	PRJNA1258052	SAMN48782333	95.6	257	19853881	25	236995	90	55186	60.03
Rhodotorula aff mucilaginosa		TFCN_25-334Y-6	This study	/	SRR33764121	JBPCBO000000000	PRJNA1258052	SAMN48782334	96.2	165	19866571	16	393045	50	113659	60.03
Rhodotorula aff mucilaginosa		TFCN_25-395P-1	This study	/	SRR33764120	JBPCBN000000000	PRJNA1258052	SAMN48782335	96.1	176	19747521	14	423280	51	99410	60.03
Rhodotorula aff mucilaginosa		TFCN_33A-4	This study	/	SRR33764118	JBPCBM000000000	PRJNA1258052	SAMN48782336	96.3	209	19883681	14	426577	57	92449	60
Rhodotorula mucilaginosa		DBVPG_10842	This study	/	SRR33764161	JBPCAG000000000	PRJNA1258052	SAMN48782368	96.2	183	20043732	19	321723	65	100433	60.56
Rhodotorula mucilaginosa		DBVPG_3045	This study	SRR34323564	SRR33764159	JBPCAF000000000	PRJNA1258052	SAMN48782369	96.9	754	38468233	95	114093	324	36015	60.36
Rhodotorula mucilaginosa		DBVPG_3237	This study	/	SRR33764158	JBPCAE000000000	PRJNA1258052	SAMN48782370	95.7	243	19858041	26	251233	84	65432	60.53
Rhodotorula mucilaginosa		DBVPG_3381	This study	/	SRR33764157	JBPCAD000000000	PRJNA1258052	SAMN48782371	94.4	174	19488812	17	323650	56	113954	60.55
Rhodotorula mucilaginosa		DBVPG_3382	This study	/	SRR33764156	JBPCAC000000000	PRJNA1258052	SAMN48782372	94.9	182	19585255	19	324766	59	112391	60.55
Rhodotorula mucilaginosa		DBVPG_3383	This study	/	SRR33764155	JBPCAB000000000	PRJNA1258052	SAMN48782373	94.4	204	19478824	21	283856	65	88376	60.58
Rhodotorula mucilaginosa		DBVPG_3384	This study	/	SRR33764154	JBPCAA000000000	PRJNA1258052	SAMN48782374	94.4	211	19528850	21	265652	67	91653	60.57
Rhodotorula mucilaginosa		DBVPG_3444	This study	/	SRR33764153	JBPBZZ000000000	PRJNA1258052	SAMN48782375	96.7	841	39429162	105	115305	354	30303	60.35
Rhodotorula mucilaginosa		DBVPG_3774	This study	/	SRR33764151	JBPBZY000000000	PRJNA1258052	SAMN48782376	94.2	189	19483286	18	331239	59	104945	60.55
Rhodotorula mucilaginosa		DBVPG_3780	This study	/	SRR33764150	JBPBZX000000000	PRJNA1258052	SAMN48782377	97	157	20523354	19	312908	60	115424	60.56
Rhodotorula mucilaginosa		DBVPG_3854	This study	/	SRR33764149	JBPBZW000000000	PRJNA1258052	SAMN48782378	97.4	878	39178349	75	157877	255	40887	60.59
Rhodotorula mucilaginosa		DBVPG_3855	This study	SRR34323570	SRR33764148	JBPBZV000000000	PRJNA1258052	SAMN48782379	97.8	372	39597867	37	347681	117	88744	60.65
Rhodotorula mucilaginosa		DBVPG_3856	This study	/	SRR33764147	JBPBZU000000000	PRJNA1258052	SAMN48782380	97	986	39916276	131	94620	436	25700	60.65
Rhodotorula mucilaginosa		DBVPG_3857	This study	/	SRR33764146	JBPBZT000000000	PRJNA1258052	SAMN48782381	97.4	876	39933818	97	130616	329	33029	60.62
Rhodotorula mucilaginosa		DBVPG_3983	This study	/	SRR33764145	JBPBZS000000000	PRJNA1258052	SAMN48782382	96.1	440	20017813	22	267442	73	71308	60.47
Rhodotorula mucilaginosa		DBVPG_4377	This study	/	SRR33764144	JBPBZR000000000	PRJNA1258052	SAMN48782383	95.8	1304	20615880	36	179318	123	44375	60.19
Rhodotorula mucilaginosa		DBVPG_4378	This study	/	SRR33764143	JBPBZQ000000000	PRJNA1258052	SAMN48782384	95.5	159	19666006	16	403744	52	119040	60.58
Rhodotorula mucilaginosa		DBVPG_4618	This study	/	SRR33764142	JBPBZP000000000	PRJNA1258052	SAMN48782385	96.5	173	20367311	17	442257	56	108501	60.53
Rhodotorula mucilaginosa		DBVPG_5229	This study	/	SRR33764140	JBPBZO000000000	PRJNA1258052	SAMN48782386	94.7	135	19491809	16	430096	51	120011	60.57
Rhodotorula mucilaginosa		DBVPG_6803	This study	/	SRR33764138	JBPBZM000000000	PRJNA1258052	SAMN48782388	96	178	19814329	18	319576	61	106257	60.57
Rhodotorula mucilaginosa		EXF_12281	This study	/	SRR33764137	JBPBZL000000000	PRJNA1258052	SAMN48782389	95.9	178	19877550	18	329296	62	103589	60.57
Rhodotorula mucilaginosa		EXF_1565	This study	/	SRR33764211	JBPBZH000000000	PRJNA1258052	SAMN48782393	96.3	161	19916668	21	319582	64	103788	60.57
Rhodotorula mucilaginosa		EXF_1704	This study	/	SRR33764210	JBPBZG000000000	PRJNA1258052	SAMN48782394	94.7	158	20033111	19	355997	58	107121	60.58
Rhodotorula mucilaginosa		EXF_3538	This study	/	SRR33764209	JBPBZF000000000	PRJNA1258052	SAMN48782395	92.5	164	19317636	18	371588	56	101320	60.56
Rhodotorula mucilaginosa		EXF_3604	This study	/	SRR33764207	JBPBZE000000000	PRJNA1258052	SAMN48782396	96.7	167	20075211	19	372174	58	90121	60.56
Rhodotorula mucilaginosa		EXF_3626	This study	/	SRR33764206	JBPBZD000000000	PRJNA1258052	SAMN48782397	95.4	142	19870280	17	415783	51	110294	60.57
Rhodotorula mucilaginosa		EXF_6360	This study	/	SRR33764203	JBPBZA000000000	PRJNA1258052	SAMN48782400	96.5	173	20061171	22	340228	63	97213	60.56
Rhodotorula mucilaginosa		EXF_8109	This study	/	SRR33764201	JBPBYY000000000	PRJNA1258052	SAMN48782402	94	173	19367120	19	352442	63	100908	60.56
Rhodotorula mucilaginosa		EXF_8395	This study	/	SRR33764200	JBPBYX000000000	PRJNA1258052	SAMN48782403	96.3	236	20051155	26	201442	90	65894	60.56
Rhodotorula mucilaginosa		EXF_9926	This study	/	SRR33764199	JBPBYW000000000	PRJNA1258052	SAMN48782404	96.3	169	20598636	18	369174	60	81120	60.58
Rhodotorula mucilaginosa		NRRL_Y-2510	This study	/	SRR32234008	JBREAI000000000	PRJNA895871	SAMN31526194	97.9	23	20548471	7	1265681	16	665606	60.32
Rhodotorula mucilaginosa		TFCN_130D-4	This study	/	SRR33764198	JBPBYV000000000	PRJNA1258052	SAMN48782405	93.8	147	19285371	18	421806	49	114512	60.61
Rhodotorula mucilaginosa		TFCN_152A-1	This study	/	SRR33764195	JBPBYT000000000	PRJNA1258052	SAMN48782407	97.4	652	39529417	72	167629	239	46809	60.31
Rhodotorula mucilaginosa		TFCN_152A-2	This study	/	SRR33764194	JBREAH000000000	PRJNA1258052	SAMN48782408	96.4	225	20013923	19	351685	60	101495	60.51
Rhodotorula mucilaginosa		TFCN_17-0-2E334-4	This study	SRR34323603	SRR33764193	JBPBYS000000000	PRJNA1258052	SAMN48782409	97.2	688	39404278	79	145044	266	43218	60.31
Rhodotorula mucilaginosa		TFCN_17-0-2E337-3	This study	/	SRR33764192	JBPBYR000000000	PRJNA1258052	SAMN48782410	97.4	584	39697723	61	195050	216	50507	60.31
Rhodotorula mucilaginosa		TFCN_17-0-2E390-1	This study	/	SRR33764191	JBPBYQ000000000	PRJNA1258052	SAMN48782411	97.8	391	38662836	37	306459	126	84450	60.32
Rhodotorula mucilaginosa		TFCN_17-0-2E390-2	This study	/	SRR33764190	JBPBYP000000000	PRJNA1258052	SAMN48782412	97.7	510	38953019	50	232610	171	62283	60.3
Rhodotorula mucilaginosa		TFCN_17-267M-1	This study	/	SRR33764189	JBPBYO000000000	PRJNA1258052	SAMN48782413	98	345	39096239	35	347168	118	91993	60.32
Rhodotorula mucilaginosa		TFCN_17-291Y-1	This study	/	SRR33764188	JBPBYN000000000	PRJNA1258052	SAMN48782414	97.4	548	39411463	60	192697	201	54757	60.31
Rhodotorula mucilaginosa		TFCN_17-329Y-4	This study	/	SRR33764265	JBPBYM000000000	PRJNA1258052	SAMN48782415	95.8	218	19847958	23	263172	78	73462	60.57
Rhodotorula mucilaginosa		TFCN_17-333P-6	This study	/	SRR33764262	JBPBYK000000000	PRJNA1258052	SAMN48782417	97.7	504	39933493	63	209107	199	54269	60.3
Rhodotorula mucilaginosa		TFCN_17-334D-6	This study	/	SRR33764261	JBPBYJ000000000	PRJNA1258052	SAMN48782418	97.4	627	39744428	72	164859	253	43393	60.31
Rhodotorula mucilaginosa		TFCN_17-334Y-5	This study	/	SRR33764260	JBPBYI000000000	PRJNA1258052	SAMN48782419	97.3	543	39388280	54	217399	198	52275	60.31
Rhodotorula mucilaginosa		TFCN_17-337P-5	This study	/	SRR33764259	JBPBYH000000000	PRJNA1258052	SAMN48782420	97.4	606	39583193	68	167607	240	44835	60.31
Rhodotorula mucilaginosa		TFCN_17-390M-1	This study	/	SRR33764258	JBPBYG000000000	PRJNA1258052	SAMN48782421	97.3	533	39195702	57	211456	196	57006	60.31
Rhodotorula mucilaginosa		TFCN_172A-1	This study	/	SRR33764257	JBPBYF000000000	PRJNA1258052	SAMN48782422	95.5	193	19799193	20	331591	62	103667	60.58
Rhodotorula mucilaginosa		TFCN_17Y-278-1	This study	SRR34323565	SRR33764256	JBPBYE000000000	PRJNA1258052	SAMN48782423	97.5	535	39503664	54	204618	197	53637	60.31
Rhodotorula mucilaginosa		TFCN_213-6-2	This study	/	SRR33764254	JBPBYC000000000	PRJNA1258052	SAMN48782425	96	222	19859457	23	276712	76	71053	60.57
Rhodotorula mucilaginosa		TFCN_22C-4	This study	/	SRR33764252	JBPBYB000000000	PRJNA1258052	SAMN48782426	97.8	471	37783484	49	228309	164	61487	60.29
Rhodotorula mucilaginosa		TFCN_25-0-2E333-1	This study	/	SRR33764251	JBPBYA000000000	PRJNA1258052	SAMN48782427	97.3	495	39503921	56	207449	191	56463	60.31
Rhodotorula mucilaginosa		TFCN_25-0-2E334-1	This study	/	SRR33764250	JBPBXZ000000000	PRJNA1258052	SAMN48782428	97	709	39348402	89	140820	291	40836	60.29
Rhodotorula mucilaginosa		TFCN_25-0-2E390-1	This study	/	SRR33764249	JBPBXY000000000	PRJNA1258052	SAMN48782429	97.5	480	37957563	47	249243	157	65805	60.29
Rhodotorula mucilaginosa		TFCN_25-331D-1	This study	/	SRR33764248	JBPBXX000000000	PRJNA1258052	SAMN48782430	97.5	451	37714571	47	237653	160	70329	60.29
Rhodotorula mucilaginosa		TFCN_25-333Y-9	This study	/	SRR33764247	JBPBXW000000000	PRJNA1258052	SAMN48782431	94.8	146	19551824	15	502218	43	143700	60.59
Rhodotorula mucilaginosa		TFCN_25-334D-3	This study	/	SRR33764246	JBPBXV000000000	PRJNA1258052	SAMN48782432	92.3	222	19150555	27	253218	82	67505	60.56
Rhodotorula mucilaginosa		TFCN_404D-1	This study	/	SRR33764244	JBPBXT000000000	PRJNA1258052	SAMN48782434	96.2	1043	39510877	150	80417	486	24135	60.3
Rhodotorula mucilaginosa		TFCN_54D-1	This study	/	SRR33764243	JBPBXS000000000	PRJNA1258052	SAMN48782435	97.4	562	39243416	56	208520	191	55602	60.3
Rhodotorula paludigena		DBVPG_4610	This study	/	SRR33764240	JBPBXQ000000000	PRJNA1258052	SAMN48782437	97.5	199	20869536	28	223313	87	79809	64.09
Rhodotorula paludigena		DBVPG_7316	This study	SRR34323604	SRR33764239	JBPBXP000000000	PRJNA1258052	SAMN48782438	97.7	92	20813282	12	646139	38	139954	64.23
Rhodotorula paludigena		DBVPG_7323	This study	/	SRR33764238	JBPBXO000000000	PRJNA1258052	SAMN48782439	98.2	108	21067437	12	496385	38	173104	64.16
Rhodotorula paludigena		NRRL_Y-12923	This study	/	SRR32231531	JBREWE000000000	PRJNA895932	SAMN31527006	99	49	20985708	10	953597	26	216116	64.04
Rhodotorula paludigena		TFCN_25-333P-5	This study	/	SRR33764237	JBPBXN000000000	PRJNA1258052	SAMN48782440	97.8	112	20786803	13	443463	44	110058	64.24
Rhodotorula paludigena		TFCN_342-2	This study	/	SRR33764187	JBPBXM000000000	PRJNA1258052	SAMN48782441	98	108	20906552	13	567052	43	133996	64.2
Rhodotorula paludigena		TFCN_43A-0-22	This study	/	SRR33764186	JBPBXL000000000	PRJNA1258052	SAMN48782442	97.8	189	20867047	20	337475	67	79722	64.2
Rhodotorula paludigena		TFCN_43A-4	This study	/	SRR33764185	JBPBXK000000000	PRJNA1258052	SAMN48782443	97.9	200	20927309	17	379079	55	116455	64.19
Rhodotorula paludigena		TFCN_48A-10	This study	/	SRR33764184	JBPBXJ000000000	PRJNA1258052	SAMN48782444	98	121	20787493	14	387881	51	119594	64.24
Rhodotorula paludigena		TFCN_48A-15	This study	/	SRR33764183	JBPBXI000000000	PRJNA1258052	SAMN48782445	98.1	168	20868436	14	532716	49	120764	64.21
Rhodotorula paludigena		TFCN_48A-2	This study	/	SRR33764181	JBPBXH000000000	PRJNA1258052	SAMN48782446	98.1	88	20791067	11	599836	36	194922	64.24
Rhodotorula paludigena		TFCN_48A-3	This study	/	SRR33764180	JBPBXG000000000	PRJNA1258052	SAMN48782447	97.9	124	20788228	14	466237	45	147195	64.24
Rhodotorula paludigena		TFCN_48C-3	This study	/	SRR33764179	JBPBXF000000000	PRJNA1258052	SAMN48782448	98	118	20786719	17	387856	50	119640	64.24
Rhodotorula paludigena		TFCN_48D-10	This study	/	SRR33764178	JBPBXE000000000	PRJNA1258052	SAMN48782449	97.6	196	20785756	27	222162	89	65667	64.24
Rhodotorula paludigena		TFCN_48D-4	This study	/	SRR33764177	JBPBXD000000000	PRJNA1258052	SAMN48782450	97.8	123	20790533	16	402897	48	139533	64.24
Rhodotorula paludigena		TFCN_49A-1	This study	/	SRR33764176	JBPBXC000000000	PRJNA1258052	SAMN48782451	97.9	169	20867985	15	387582	51	135789	64.21
Rhodotorula sphaerocarpa		NRRL_Y-7192	This study	/	SRR32234012	JBRFVS000000000	PRJNA895905	SAMN31526682	97.8	25	17911580	7	1154935	15	605092	63.21
Rhodotorula sphaerocarpa		TFCN_83C-1	This study	SRR34323605	SRR33764169	JBPBWW000000000	PRJNA1258052	SAMN48782457	97	105	17429043	11	544259	40	111755	63.52
Rhodotorula sphaerocarpa		TFCN_86A-6	This study	/	SRR33764168	JBPBWV000000000	PRJNA1258052	SAMN48782458	96.6	170	17425184	19	257118	75	58283	63.57
Rhodotorula sphaerocarpa		TFCN_86A-8	This study	/	SRR33764167	JBPBWU000000000	PRJNA1258052	SAMN48782459	96.9	106	17394769	13	414978	41	127588	63.54
Rhodotorula sphaerocarpa		TFCN_86C-10	This study	/	SRR33764166	JBPBWT000000000	PRJNA1258052	SAMN48782460	96.8	120	17379194	13	417965	45	118145	63.53
Rhodotorula sphaerocarpa		TFCN_86C-9	This study	/	SRR33764165	JBPBWS000000000	PRJNA1258052	SAMN48782461	96.9	100	17395316	12	513142	40	120009	63.54
Rhodotorula toruloides		DBVPG_6121	This study	/	SRR33764131	JBPBWL000000000	PRJNA1258052	SAMN48782468	97.8	203	20237638	16	466933	48	118752	61.91
Rhodotorula toruloides		DBVPG_6739	This study	/	SRR33764130	JBPBWK000000000	PRJNA1258052	SAMN48782469	97.9	203	20599790	14	476832	45	126369	61.78
Rhodotorula toruloides		EXF_13474	This study	/	SRR33764129	JBPBWJ000000000	PRJNA1258052	SAMN48782470	98.3	194	20276952	17	366031	58	99125	62.01
Rhodotorula toruloides		TFCN_152A-4	This study	/	SRR33764128	JBPBWI000000000	PRJNA1258052	SAMN48782471	98.4	163	20621431	12	575401	35	167206	61.84
Rhodotorula toruloides		TFCN_152A-6	This study	/	SRR33764127	JBPBWH000000000	PRJNA1258052	SAMN48782472	98.4	222	20617670	12	575388	37	160656	61.85
Rhodotorula toruloides		TFCN_152C-3	This study	/	SRR33764126	JBPBWG000000000	PRJNA1258052	SAMN48782473	98.3	175	20617420	13	538719	39	160713	61.85
Rhodotorula toruloides		TFCN_152D-4	This study	/	SRR33764125	JBPBWF000000000	PRJNA1258052	SAMN48782474	98.4	207	20612715	21	286571	70	85275	61.85
Rhodotorula toruloides		TFCN_152D-6	This study	/	SRR33764124	JBPBWE000000000	PRJNA1258052	SAMN48782475	98.3	231	20608926	12	575390	38	167206	61.86
Rhodotorula pacifica		EXF_12333	This study	/	SRR33764241	JBPBXR000000000	PRJNA1258052	SAMN48782436	96.6	86	20276635	10	737004	28	220505	59.39
Rhodotorula sp. 1		DBVPG_10348	This study	/	SRR33764175	JBPBXB000000000	PRJNA1258052	SAMN48782452	95.4	111	18803808	18	349864	55	107176	62.59
Rhodotorula sp. 1		EXF_14446	This study	/	SRR33764173	JBPBWZ000000000	PRJNA1258052	SAMN48782454	95.3	153	18812521	22	285230	64	98767	62.59
Rhodotorula sp. 1		EXF_9755	This study	/	SRR33764172	JBPBWY000000000	PRJNA1258052	SAMN48782455	94.9	125	18884814	19	324285	62	94295	62.58
Rhodotorula sp. 1		TFCN_186DK3-2	This study	/	SRR33764170	JBPBWX000000000	PRJNA1258052	SAMN48782456	93.3	425	18698652	65	84716	210	27122	62.6
Rhodotorula sp. 2		DBVPG_4530	This study	/	SRR33764164	JBPBWR000000000	PRJNA1258052	SAMN48782462	97.4	106	19690518	14	427117	46	128749	60.7
Rhodotorula sp. 2		DBVPG_4531	This study	/	SRR33764163	JBPBWQ000000000	PRJNA1258052	SAMN48782463	97.2	155	19654437	15	469118	49	109149	60.59
Rhodotorula sp. 2		TFCN_0520-4-2-1	This study	/	SRR33764162	JBPBWP000000000	PRJNA1258052	SAMN48782464	97.2	93	19582485	14	508875	36	222410	60.6
Rhodotorula sp. 2		TFCN_0520-4-2-2	This study	/	SRR33764160	JBPBWO000000000	PRJNA1258052	SAMN48782465	96.9	193	19547025	28	223551	84	72829	60.63
Rhodotorula sp. 2		TFCN_357-1	This study	/	SRR33764133	JBPBWN000000000	PRJNA1258052	SAMN48782466	97.3	110	19550934	13	567933	35	181616	60.63
Rhodotorula sp. 2		TFCN_S22D-1	This study	/	SRR33764132	JBPBWM000000000	PRJNA1258052	SAMN48782467	97.3	93	19557267	14	571091	33	248504	60.63
Rhodotorula sp. 4		DBVPG_7947	This study	/	SRR33764174	JBPBXA000000000	PRJNA1258052	SAMN48782453	98.1	146	18912674	12	417786	42	112243	65.66
Rhodotorula glutinis		ZHK	https://doi.org/10.1186/s12864-020-07244-z	SRR11611234	SRR11637747	GCA_015501985.1	PRJNA605146	SAMN14050778	95.8	30	22325519	6	1466672	15	657947	67.8
Rhodotorula mucilaginosa		IIF2SW-F1	https://doi.org/10.1128/MRA.00570-20	/	SRR11774199	GCA_013036445.1	PRJNA625575	SAMN14603668	90.6	156	18662195	18	395415	53	110968	60.55
Rhodotorula kratochvilovae		VS_II_C_KN_5	NCBI submission, unpublished	/	SRR12385187	GCA_019775595.1	PRJNA644637	SAMN15543668	95.7	376	21857620	55	128682	179	34298	67.5
Rhodotorula kratochvilovae		VS_III_C_KN_1	NCBI submission, unpublished	/	SRR12385192	GCA_019775375.1	PRJNA644637	SAMN15543681	95.1	381	21666937	56	114869	189	34131	67.54
Rhodotorula kratochvilovae		VS_II_D_KN_4	NCBI submission, unpublished	/	SRR12385193	GCA_019775385.1	PRJNA644637	SAMN15543680	95.3	406	21686576	59	109241	200	30841	67.54
Rhodotorula aff mucilaginosa	Rhodotorula_mucilaginosa_	VS_AB_II_KN_2	NCBI submission, unpublished	/	SRR12385197	GCA_019805405.1	PRJNA644637	SAMN15543676	90.2	136	18668919	12	537784	39	125275	59.99
Rhodotorula kratochvilovae		VS_II_B_KN_4	NCBI submission, unpublished	/	SRR12385198	GCA_019775605.1	PRJNA644637	SAMN15543667	95.3	357	21685708	54	125908	178	34266	67.54
Rhodotorula mucilaginosa		F8_5S_5P	https://doi.org/10.1128/MRA.00751-21	/	SRR14342045	GCA_019189475.1	PRJNA723004	SAMN18883838	90.7	144	18711614	14	510587	40	129042	60.55
Rhodotorula mucilaginosa		F8_3S_3P	https://doi.org/10.1128/MRA.00751-21	/	SRR14342063	GCA_019189795.1	PRJNA723004	SAMN18883822	96	143	19940196	16	473006	43	161500	60.56
Rhodotorula frigidialcoholis	Rhodotorula mucilaginosa	F6_8S_P_6B	https://doi.org/10.1128/MRA.00751-21	/	SRR14342078	GCA_019190015.1	PRJNA723004	SAMN18883808	95.8	199	19899816	15	427658	56	88124	60.57
Rhodotorula frigidialcoholis	Rhodotorula mucilaginosa	F6_8S_P_6A	https://doi.org/10.1128/MRA.00751-21	/	SRR14342079	GCA_019190035.1	PRJNA723004	SAMN18883807	93.5	177	19512563	12	536039	41	99046	60.58
Rhodotorula aff mucilaginosa		F6_8S_P_5B	https://doi.org/10.1128/MRA.00751-21	/	SRR14342080	GCA_019190145.1	PRJNA723004	SAMN18883806	93.5	151	19511312	11	507329	41	125780	60.02
Rhodotorula aff mucilaginosa		F6_8S_P_5A	https://doi.org/10.1128/MRA.00751-21	/	SRR14342081	GCA_019190125.1	PRJNA723004	SAMN18883805	93	151	19368326	12	560833	40	125620	60.01
Rhodotorula frigidialcoholis	Rhodotorula mucilaginosa	F6_8S_B_1B	https://doi.org/10.1128/MRA.00751-21	/	SRR14342085	GCA_019190135.1	PRJNA723004	SAMN18883802	95.6	189	19885575	12	536033	45	93073	60.57
Rhodotorula mucilaginosa		F6_7S_P_6B	https://doi.org/10.1128/MRA.00751-21	/	SRR14342091	GCA_019190345.1	PRJNA723004	SAMN18883796	97.2	157	20062458	17	389401	52	129053	60.58
Rhodotorula frigidialcoholis	Rhodotorula mucilaginosa	F6_4S_B_2B	https://doi.org/10.1128/MRA.00751-21	/	SRR14342116	GCA_019190935.1	PRJNA723004	SAMN18883774	93.6	187	19510736	11	570648	43	92800	60.58
Rhodotorula toruloides		NBRC_0880	https://doi.org/10.7554/eLife.32110	SRR5884082-SRR5884089,SRR5883611,SRR5883612	SRR2011257	GCA_000988875.2	PRJNA282568	SAMN03573786	97.1	30	20683845	6	1390799	15	641547	61.83
Rhodotorula sphaerocarpa		GDMCC_60679	NCBI submission, unpublished	/	SRR20648962	GCA_024713535.1	PRJNA862326	SAMN29964875	94.8	32	18031004	8	1074774	18	452151	63
Rhodotorula toruloides		LAB-07	10.1016/j.csbj.2023.03.018	/	SRR21996581	GCA_029694785.1	PRJNA889221	SAMN31233813	96.8	27	20784202	7	1302361	15	768189	61.76
Rhodotorula frigidialcoholis	Rhodotorula mucilaginosa	CHIFNET_14NJ214	https://doi.org/10.1080/22221751.2022.2059402	/	SRR24222648	/	PRJNA794005	SAMN24599148	95.8	1627	40074826	245	50192	786	14427	60.57
Rhodotorula mucilaginosa		CHIFNET_10NJ071	https://doi.org/10.1080/22221751.2022.2059402	/	SRR24222649	/	PRJNA794005	SAMN24599147	96.7	4904	42661397	100	129498	378	16608	58.71
Rhodotorula mucilaginosa		CHIFNET_CGMCC_2.5690	https://doi.org/10.1080/22221751.2022.2059402	/	SRR24222655	/	PRJNA794005	SAMN24599169	93.4	189	19340591	22	301046	62	109857	60.57
Rhodotorula mucilaginosa		CHIFNET_18TZ699	https://doi.org/10.1080/22221751.2022.2059402	/	SRR24222660	/	PRJNA794005	SAMN24599165	95	158	19553304	17	356429	50	114652	60.59
Rhodotorula mucilaginosa		CHIFNET_13H1268	https://doi.org/10.1080/22221751.2022.2059402	/	SRR24222667	/	PRJNA794005	SAMN24599141	97.3	612	40260968	67	178717	231	45075	60.58
Rhodotorula mucilaginosa		CHIFNET_12TZ349	https://doi.org/10.1080/22221751.2022.2059402	/	SRR24222670	/	PRJNA794005	SAMN24599156	94.5	177	19502829	21	335440	58	102624	60.59
Rhodotorula mucilaginosa		CHIFNET_12TZ307	https://doi.org/10.1080/22221751.2022.2059402	/	SRR24222671	/	PRJNA794005	SAMN24599155	94.8	182	19586246	17	424668	50	114507	60.54
Rhodotorula mucilaginosa		CHIFNET_18NJ590	https://doi.org/10.1080/22221751.2022.2059402	/	SRR24222674	/	PRJNA794005	SAMN24599152	97.6	4018	41975929	73	153501	691	4343	60.19
Rhodotorula mucilaginosa		CHIFNET_12H1194	https://doi.org/10.1080/22221751.2022.2059402	/	SRR24222679	/	PRJNA794005	SAMN24599139	94	192	19421020	15	345586	53	109982	60.53
Rhodotorula paludigena	Rhodotorula sp.	Rhodotorula_sp._BUB8	https://doi.org/10.1128/mra.00377-24	/	SRR29201222	GCA_038381065.1	PRJNA1051797	SAMN38798002	94.1	54	20394133	13	523656	37	172792	64.34
Rhodotorula toruloides		ATCC_10657	https://doi.org/10.1128/genomea.00098-16	/	SRR3116009,SRR3116010,SRR3116012,SRR3116013	GCA_001542265.1	PRJNA301547	SAMN04253449	96.9	137	21492894	8	1053226	19	279187	60.33
Rhodotorula toruloides		ATCC_10788	https://doi.org/10.1128/genomea.00098-16	/	SRR3116172-SRR31161745,SRR3107265-SRR3107266,SRR2937449	GCA_001542305.1	PRJNA301547	SAMN04253450	96.6	61	20750089	7	1280291	18	567820	61.66
Rhodotorula graminis		WP1	https://doi.org/10.3389/fmicb.2015.00978	SRR073294-SRR073302,SRR037531	SRR3923657-SRR3923661	GCF_001329695.1	PRJNA32711	SAMN00138171	96.9	26	21013998	7	1420730	16	525756	67
Rhodotorula toruloides		NP11	https://doi.org/10.1038/ncomms2112	/	SRR516824, SRR516826,SRR516828,SRR516830,	GCF_000320785.1	PRJNA169538	SAMN01081617	96.6	94	20223942	11	574942	34	218878	61.91
Rhodotorula mucilaginosa		CCFEE_5036	https://doi.org/10.1128/mra.00020-20	/	SRR5223778	GCA_005059875.1	PRJNA342238	SAMN06285187	96.1	175	19925181	24	310430	72	83264	60.58
Rhodotorula mucilaginosa		Rhodotorula_mucilaginosa_JGTA-S1	https://doi.org/10.1093/dnares/dsy044	SRR5821557,SRR5851902	SRR5821556,SRR5851903	GCA_003055205.1	PRJNA393004	SAMN07313544	95.4	46	20219822	9	685765	29	262869	60.51
Rhodotorula mucilaginosa		RIT389	https://doi.org/10.7717/peerj.4030	/	SRR5860569	GCA_002250355.1	PRJNA390458	SAMN07235707	96.6	1667	39399116	251	48149	820	13662	60.29
Rhodotorula toruloides	Rhodotorula sp.	ZM1	NCBI submission, unpublished	/	SRR7743304	GCA_009806315.1	PRJNA486254	SAMN09842432	94.6	423	19201912	35	178286	115	46127	61.16
Rhodotorula diobovata		UCD-FST_08-225	https://doi.org/10.1016/j.biortech.2015.02.051	/	SRR8794179-SRR8794182	GCA_006352295.1	PRJNA473833	SAMN09284860	95.5	361	21142622	55	118648	182	35306	66.91
Rhodotorula paludigena		CM33	https://doi.org/10.1128/mra.00286-20	/	SRR9317846	GCA_005281665.1	PRJNA491831	SAMN10089541	96	78	20655447	15	384082	50	131895	64.3
Rhodotorula toruloides		VN1	https://doi.org/10.1016/j.dib.2019.104443	/	SRR9859819	GCA_005387725.1	PRJNA525255	SAMN11044232	95.6	424	20019398	44	127943	161	32054	61.76
