## Supplementary table S3 for "Genomic plasticity of the mating-type loci underlies reproductive strategy transitions in *Rhodotorula* yeasts"

### Sheet: Table_S3
Table S3. Comparison of digital DNA-DNA hybridization (dDDH) values (%) with the Genome-to-Genome Distance Calculator (GGDC) 3.0 provided by the DSMZ website (https://ggdc.dsmz.de/ggdc.php#). The dDDH values presented here were calculated using Formula 2, which estimates dDDH values based on the identities of high-scoring segment pairs (HSPs).
			R. mucilaginosa	R.aff. mucilaginosa	R. frigidialcoholis	R. dairenensis	R. sp. 1	R. sphaerocarpa	R. sp. 2	R. taiwanensis	R. toruloides	R. toruloides	R. aff. babjevae	R. babjevae	R. glutinis	R. graminis	R. diobovata	R. evergladiensis	R. kratochvilovae	R. araucariae
			Y-2510	JY1105	JG-1b	Y-2504	DBVPG 10348	Y-7192	DBVPG 4530	MD1149	CBS14	NBRC 0880	JJ10.1	CBS 7808	CBS 20	Y-2474	Y-7196	DBVPG 7922	DBVPG 10753	Y-17376
Clade A	R. mucilaginosa	Y-2510
	R.aff. mucilaginosa	JY1105	26.5
	R. frigidialcoholis	JG-1b	29.2	25.8
	R. dairenensis	Y-2504	19.6	19.3	19.1
	R. sp. 1	DBVPG 10348	19.4	19.3	19.2	20.1
	R. sphaerocarpa	Y-7192	19.7	19.6	19	19.3	19.1
	R. sp. 2	DBVPG 4530	19.5	19.3	18.9	19.1	19.2	19
	R. taiwanensis	MD1149	19.6	19.4	18.9	19.3	19.3	19.1	20.9
Clade B	R. toruloides	CBS14	20.6	20.2	19	19.3	19.4	19.3	19.2	19.2
	R. toruloides	NBRC 0880	21.1	21.1	19	20.7	20.9	20.1	20	20.2	29.1
Clade C	R. aff. babjevae	JJ10.1	20.2	20.2	19.1	19.8	19.1	19.1	19.4	19.4	18.5	18.9
	R. babjevae	CBS 7808	19.2	19.3	19.1	19.4	19.2	19.1	19.1	19.2	18.5	18.6	26.2
	R. glutinis	CBS 20	20.5	20.3	19.1	19.8	19.3	19.2	19.2	19.2	18.8	19.3	24	24.2
	R. graminis	Y-2474	21.1	21	19.1	20.3	20	19.8	19.9	20	19	19.7	23.2	23.2	25.3
	R. diobovata	Y-7196	21.3	21	19.2	20.3	19.9	19.9	20.2	19.9	19.1	19.6	19.5	19.4	19.4	19.7
	R. evergladiensis	DBVPG 7922	23.8	23	19.5	21.8	21.4	21.4	21.8	21.2	20.5	21.4	19.3	19	19.4	20.2	19.7
	R. kratochvilovae	DBVPG 10753	25.9	27.2	19.4	24.9	25.9	24.7	26.2	25.3	22.6	23.2	20	18.9	20.2	20.4	20.4	24
	R. araucariae	Y-17376	22.9	22.6	19.1	21.8	20.2	21.3	20.4	20.7	19.5	20.4	19	18.9	19.1	19.4	19.4	21.1	21
	R. paludigena	Y-12923	21.3	20.9	18.9	20.5	19.5	19.8	19.3	19.6	19.1	19.6	18.6	18.6	18.6	19	18.9	20.9	20.7	20
