## Supplementary table S4 for "Genomic plasticity of the mating-type loci underlies reproductive strategy transitions in *Rhodotorula* yeasts"

### Sheet: Table_S4
Table S4. List of molecular mating type (MAT) alleles identified at the pheromone/receptor (P/R) and homeodomain (HD) loci of all analyzed Rhodotorula strains.
Clades	Species	Strain	MAT
			P/R		HD
Clade A	Rhodotorula aff mucilaginosa	CC01*	A2		B12
	Rhodotorula aff mucilaginosa	DBVPG_4380	A1	A2	B14/B15
	Rhodotorula aff mucilaginosa	DBVPG_4534	A1		B7
	Rhodotorula aff mucilaginosa	DBVPG_8043	A1		B11
	Rhodotorula aff mucilaginosa	EXF_5666*	A1		B12
	Rhodotorula aff mucilaginosa	F6_8S_P_5A	A1		B9
	Rhodotorula aff mucilaginosa	F6_8S_P_5B	A1		B9
	Rhodotorula aff mucilaginosa	JY1105*	A1		B8
	Rhodotorula aff mucilaginosa	TFCN_25-333Y-10	A1		B8
	Rhodotorula aff mucilaginosa	TFCN_25-334Y-6	A1		B8
	Rhodotorula aff mucilaginosa	TFCN_25-395P-1	A1		B10
	Rhodotorula aff mucilaginosa	TFCN_33A-4	A1		B8
	Rhodotorula aff mucilaginosa	VS_AB_II_KN_2*	A2		B8
	Rhodotorula frigidialcoholis	JG-1b	A2		B6
	Rhodotorula frigidialcoholis	VS67	A2		B16
	Rhodotorula frigidialcoholis	DBVPG_6660	A2		B20
	Rhodotorula frigidialcoholis	EXF_13250	A2		B16
	Rhodotorula frigidialcoholis	EXF_13255	A2		B16
	Rhodotorula frigidialcoholis	EXF_13601	A2		B19
	Rhodotorula frigidialcoholis	EXF_3629	A2		B16
	Rhodotorula frigidialcoholis	EXF_3633	A2		B19
	Rhodotorula frigidialcoholis	EXF_7386	A2		B16
	Rhodotorula frigidialcoholis	TFCN_134A-3	A2		B16
	Rhodotorula frigidialcoholis	TFCN_17-332M-1	A2		B16
	Rhodotorula frigidialcoholis	TFCN_1A-14	A2		B16
	Rhodotorula frigidialcoholis	TFCN_3M-1-1	A2		B21
	Rhodotorula frigidialcoholis	F6_8S_P_6B	A2		B16
	Rhodotorula frigidialcoholis	F6_8S_P_6A	A2		B16
	Rhodotorula frigidialcoholis	F6_8S_B_1B	A2		B16
	Rhodotorula frigidialcoholis	F6_4S_B_2B	A2		B16
	Rhodotorula frigidialcoholis	CHIFNET_14NJ214	A2		B4/B18
	Rhodotorula mucilaginosa	CCFEE_5036	A2		B5
	Rhodotorula mucilaginosa	CHIFNET_10NJ071	A1	A2	B1/B7
	Rhodotorula mucilaginosa	CHIFNET_12H1194	A2		B2
	Rhodotorula mucilaginosa	CHIFNET_12TZ307	A2		B1
	Rhodotorula mucilaginosa	CHIFNET_12TZ349	A2		B1
	Rhodotorula mucilaginosa	CHIFNET_13H1268	A2		B5/B20
	Rhodotorula mucilaginosa	CHIFNET_18NJ590	A1	A2	B1/B7
	Rhodotorula mucilaginosa	CHIFNET_18TZ699	A2		B1
	Rhodotorula mucilaginosa	CHIFNET_CGMCC_2.5690	A2		B1
	Rhodotorula mucilaginosa	DBVPG_10842	A2		B1
	Rhodotorula mucilaginosa	DBVPG_3045	A2	A2	B1/B13
	Rhodotorula mucilaginosa	DBVPG_3237	A2		B5
	Rhodotorula mucilaginosa	DBVPG_3381	A2		B5
	Rhodotorula mucilaginosa	DBVPG_3382	A2		B5
	Rhodotorula mucilaginosa	DBVPG_3383	A2		B5
	Rhodotorula mucilaginosa	DBVPG_3384	A2		B5
	Rhodotorula mucilaginosa	DBVPG_3444	A2	A2	B1/B13
	Rhodotorula mucilaginosa	DBVPG_3774	A2		B5
	Rhodotorula mucilaginosa	DBVPG_3780	A2		B1
	Rhodotorula mucilaginosa	DBVPG_3854	A1	A2	B1/B17
	Rhodotorula mucilaginosa	DBVPG_3855	A1	A2	B1/B17
	Rhodotorula mucilaginosa	DBVPG_3856	A1	A2	B1/B17
	Rhodotorula mucilaginosa	DBVPG_3857	A1	A2	B1/B17
	Rhodotorula mucilaginosa	DBVPG_3983	A2		B2
	Rhodotorula mucilaginosa	DBVPG_4377	A2		B2
	Rhodotorula mucilaginosa	DBVPG_4378	A2		B1
	Rhodotorula mucilaginosa	DBVPG_4618	A2		B1
	Rhodotorula mucilaginosa	DBVPG_5229	A2		B5
	Rhodotorula mucilaginosa	DBVPG_6803	A2		B1
	Rhodotorula mucilaginosa	EXF_12281	A2		B5
	Rhodotorula mucilaginosa	EXF_1565	A2		B1
	Rhodotorula mucilaginosa	EXF_1704	A2		B1
	Rhodotorula mucilaginosa	EXF_3538	NA		B1
	Rhodotorula mucilaginosa	EXF_3604	A2		B1
	Rhodotorula mucilaginosa	EXF_3626	A2		B1
	Rhodotorula mucilaginosa	EXF_6360	A2		B1
	Rhodotorula mucilaginosa	EXF_8109	A2		B1
	Rhodotorula mucilaginosa	EXF_8395	A2		B1
	Rhodotorula mucilaginosa	EXF_9926	A2		B5
	Rhodotorula mucilaginosa	F6_7S_P_6B	A2		B5
	Rhodotorula mucilaginosa	F8_3S_3P	A2		B1
	Rhodotorula mucilaginosa	F8_5S_5P	A2		B1
	Rhodotorula mucilaginosa	IIF2SW-F1	A2		B1
	Rhodotorula mucilaginosa	JGTA-S1	A2		B1
	Rhodotorula mucilaginosa	NRRL_Y-2510	A2		B5
	Rhodotorula mucilaginosa	RIT389	A1	A2	B3/B7
	Rhodotorula mucilaginosa	TFCN_130D-4	A2		B1
	Rhodotorula mucilaginosa	TFCN_152A-1	A2	A2	B5/B7
	Rhodotorula mucilaginosa	TFCN_152A-2	A2		B1
	Rhodotorula mucilaginosa	TFCN_17-0-2E334-4	A1	A2	B1/B7
	Rhodotorula mucilaginosa	TFCN_17-0-2E337-3	A2		B5
	Rhodotorula mucilaginosa	TFCN_17-0-2E390-1	A1	A2	B3/B7
	Rhodotorula mucilaginosa	TFCN_17-0-2E390-2	A1	A2	B3/B7
	Rhodotorula mucilaginosa	TFCN_17-267M-1	A2	A2	B5/B10
	Rhodotorula mucilaginosa	TFCN_17-291Y-1	A2	A2	B5/B7
	Rhodotorula mucilaginosa	TFCN_172A-1	A2		B1
	Rhodotorula mucilaginosa	TFCN_17-329Y-4	A2		B5
	Rhodotorula mucilaginosa	TFCN_17-333P-6	A1	A2	B1/B7
	Rhodotorula mucilaginosa	TFCN_17-334D-6	A2	A2	B5/B7
	Rhodotorula mucilaginosa	TFCN_17-334Y-5	A2	A2	B5/B7
	Rhodotorula mucilaginosa	TFCN_17-337P-5	A1	A2	B1/B7
	Rhodotorula mucilaginosa	TFCN_17-390M-1	A1	A2	B3/B7
	Rhodotorula mucilaginosa	TFCN_17Y-278-1	A2	A2	B5/B7
	Rhodotorula mucilaginosa	TFCN_213-6-2	A2		B1
	Rhodotorula mucilaginosa	TFCN_22C-4	A1	A2	B3/B7
	Rhodotorula mucilaginosa	TFCN_25-0-2E333-1	A1	A2	B1/B7
	Rhodotorula mucilaginosa	TFCN_25-0-2E334-1	A1	A2	B4/B7
	Rhodotorula mucilaginosa	TFCN_25-0-2E390-1	A1	A2	B3/B7
	Rhodotorula mucilaginosa	TFCN_25-331D-1	A1	A2	B3/B7
	Rhodotorula mucilaginosa	TFCN_25-333Y-9	A2		B1
	Rhodotorula mucilaginosa	TFCN_25-334D-3	A2		B5
	Rhodotorula mucilaginosa	TFCN_404D-1	A1	A2	B3/B7
	Rhodotorula mucilaginosa	TFCN_54D-1	A2	A2	B5/B7
	Rhodotorula dairenensis	DBVPG_3768	A2		B22
	Rhodotorula dairenensis	DBVPG_3769	A2		B22
	Rhodotorula dairenensis	DBVPG_3770	A2		B22
	Rhodotorula dairenensis	DBVPG_3771	A2		B22
	Rhodotorula dairenensis	DBVPG_3772	A2		B22
	Rhodotorula dairenensis	DBVPG_3773	A2		B22
	Rhodotorula dairenensis	DBVPG_3853	A2		B22
	Rhodotorula dairenensis	NRRL_Y-2504	A2		B22
	Rhodotorula dairenensis	TFCN_7W-292-3	A2		B23
	Rhodotorula sp. 1	DBVPG_10348	A2		B24
	Rhodotorula sp. 1	EXF_14446	A2		B26
	Rhodotorula sp. 1	EXF_9755	A2		B25
	Rhodotorula sp. 1	TFCN_186DK3-2	A2		B24
	Rhodotorula pacifica	EXF_12333	A2		B27
	Rhodotorula sphaerocarpa	ETNP2018	A2		B34
	Rhodotorula sphaerocarpa	NRRL_Y-7192	A2		B36
	Rhodotorula sphaerocarpa	TFCN_83C-1	A2		B33
	Rhodotorula sphaerocarpa	TFCN_86A-6	A2		B38
	Rhodotorula sphaerocarpa	TFCN_86A-8	A2		B33
	Rhodotorula sphaerocarpa	TFCN_86C-10	A2		B37
	Rhodotorula sphaerocarpa	TFCN_86C-9	A2		B33
	Rhodotorula sphaerocarpa	GDMCC_60679	A2		B35
	Rhodotorula sp. 2	QYH-2023	A2		B30
	Rhodotorula sp. 2	DBVPG_4530	A2		B29
	Rhodotorula sp. 2	DBVPG_4531	A2		B31
	Rhodotorula sp. 2	TFCN_0520-4-2-1	A2		B28
	Rhodotorula sp. 2	TFCN_0520-4-2-2	A2		B28
	Rhodotorula sp. 2	TFCN_357-1	A2		B28
	Rhodotorula sp. 2	TFCN_S22D-1	A2		B28
	Rhodotorula taiwanensis	MD1149	A2		B32
Clade B	Rhodotorula toruloides	S30-09	A2		B44
	Rhodotorula toruloides	ATCC_10657	A2		B39
	Rhodotorula toruloides	ATCC_10788	A1		2B41
	Rhodotorula toruloides	ATCC_204091	A2		B39
	Rhodotorula toruloides	BOT-A2	A2		B39
	Rhodotorula toruloides	CB6-10_1	A2		B39
	Rhodotorula toruloides	CBS14	A1		B41
	Rhodotorula toruloides	CCT_0783	A1	A2	B45/B49
	Rhodotorula toruloides	CECT1137	A1		B41
	Rhodotorula toruloides	CGMCC_2.1609	A1		B39/B41
	Rhodotorula toruloides	DBVPG_6121	A1		B43
	Rhodotorula toruloides	DBVPG_6739	A2		B39
	Rhodotorula toruloides	delta_dao_1e	A2		B39
	Rhodotorula toruloides	EXF_13474	A1		B41
	Rhodotorula toruloides	IFO0559	A1		B41
	Rhodotorula toruloides	JCM_10020	A1		B41
	Rhodotorula toruloides	JCM_10021	A2		B39
	Rhodotorula toruloides	JCM_10049	A1		B43
	Rhodotorula toruloides	JCM_24501	A2		B50
	Rhodotorula toruloides	LAB-07	A1		B42
	Rhodotorula toruloides	MTCC_457	A1		B41
	Rhodotorula toruloides	NBRC_0880	A2		B39
	Rhodotorula toruloides	NBRC10032	A1		B48
	Rhodotorula toruloides	NP11	A1		B41
	Rhodotorula toruloides	PYCC_5615	A1	A2	B41
	Rhodotorula toruloides	TFCN_152A-4	A1		B40
	Rhodotorula toruloides	TFCN_152A-6	A1		B40
	Rhodotorula toruloides	TFCN_152C-3	A1		B40
	Rhodotorula toruloides	TFCN_152D-4	A1		B40
	Rhodotorula toruloides	TFCN_152D-6	A1		B40
	Rhodotorula toruloides	VN1	A1		B46
	Rhodotorula toruloides	Z1	A1		B41
	Rhodotorula toruloides	Z11	A1		B41
	Rhodotorula toruloides	ZM1	A2		B47
Clade C	Rhodotorula aff babjevae	DBVPG_4629	A2		B58
	Rhodotorula aff babjevae	DBVPG_8058	A1		B53
	Rhodotorula aff babjevae	DBVPG_8058	A1		B53
	Rhodotorula aff babjevae	EXF_14539	A2		B55
	Rhodotorula aff babjevae	EXF_6481*	A1		B51
	Rhodotorula aff babjevae	EXF_7045	A2		B57
	Rhodotorula aff babjevae	JJ10.1	A2		B54
	Rhodotorula aff babjevae	TFCN_17-328C-3	A1		B56
	Rhodotorula aff babjevae	TFCN_17-328P-3	A1		B56
	Rhodotorula aff babjevae	TFCN_17-331Y-3*	A2		B51
	Rhodotorula aff babjevae	TFCN_222A-2	A1		B56
	Rhodotorula aff babjevae	TFCN_25-333D-1	A2		B57
	Rhodotorula aff babjevae	TFCN_25-333D-5	A2		B52
	Rhodotorula aff babjevae	TFCN_25-333Y-2	A2		B52
	Rhodotorula aff babjevae	TFCN_86C-7	A1		B56
	Rhodotorula babjevae	CBS_7808	A1		B59
	Rhodotorula glutinis	CBS_20	A1		B63
	Rhodotorula glutinis	DBVPG_6081	A1		B63
	Rhodotorula glutinis	ZHK	A1		B63
	Rhodotorula graminis	DBVPG_6083	A2		B60
	Rhodotorula graminis	DBVPG_7021	A2		B60
	Rhodotorula graminis	EXF_13753	A1		B61
	Rhodotorula graminis	NCYC_502	A2		B60
	Rhodotorula graminis	NRRL_Y-2474	A2		B60
	Rhodotorula graminis	WP1	A2		B62
	Rhodotorula diobovata	DBVPG_6195	A2		B67
	Rhodotorula diobovata	DBVPG_6202	A1		B64
	Rhodotorula diobovata	EXF_13298	A1		B68
	Rhodotorula diobovata	EXF_3438	A1		B64
	Rhodotorula diobovata	EXF_3546	A1		B64
	Rhodotorula diobovata	EXF_4029	A1		B65
	Rhodotorula diobovata	EXF_4236	A1		B65
	Rhodotorula diobovata	EXF_4884*	A1		B64
	Rhodotorula diobovata	EXF_9284*	A2		B64
	Rhodotorula diobovata	NRRL_Y-7196	A1		B64
	Rhodotorula diobovata	TFCN_17-334Y-6	A2		B70
	Rhodotorula diobovata	TFCN_25-335C-1	A2		B69
	Rhodotorula diobovata	TFCN_25-335P-1	A2		B69
	Rhodotorula diobovata	TFCN_7-9-2	A1	A2	B66
	Rhodotorula diobovata	UCD-FST_08-225	A1		B64
	Rhodotorula evergladensis	DBVPG7922	A2		B71/B72
	Rhodotorula kratochvilovae	CBS7436	A2		B77
	Rhodotorula kratochvilovae	DBVPG_10383	A2		B74
	Rhodotorula kratochvilovae	DBVPG_10753	A1		B78
	Rhodotorula kratochvilovae	DBVPG_7539	A2		B75
	Rhodotorula kratochvilovae	EXF_11626	A2		B76
	Rhodotorula kratochvilovae	EXF_3697	A2		B73
	Rhodotorula kratochvilovae	EXF_7516	A2		B73
	Rhodotorula kratochvilovae	LS11	A2		B74
	Rhodotorula kratochvilovae	VS_II_B_KN_4	A2		B77
	Rhodotorula kratochvilovae	VS_II_C_KN_5	A2		B77
	Rhodotorula kratochvilovae	VS_II_D_KN_4	A2		B77
	Rhodotorula kratochvilovae	VS_III_C_KN_1	A2		B77
	Rhodotorula kratochvilovae	Y14	A2		B73
	Rhodotorula kratochvilovae	YM25235	A2		B73
	Rhodotorula sp. 3	CP72-2	A2		B81
	Rhodotorula sp. 3	PL61-2	A2		B81
	Rhodotorula araucariae	NRRL_Y-17376	A2		B79/B80
	Rhodotorula sp. 4	DBVPG_7947	A2		B82
	Rhodotorula paludigena	BS15	A2		B89
	Rhodotorula paludigena	BUB8	A2		B85
	Rhodotorula paludigena	CM33	A2		B93
	Rhodotorula paludigena	DBVPG_4610	A1		B84
	Rhodotorula paludigena	DBVPG_7316	A1		B88
	Rhodotorula paludigena	DBVPG_7323	A2		B91
	Rhodotorula paludigena	LL69-1	A1		B92
	Rhodotorula paludigena	NRRL_Y-12923	A2		B91
	Rhodotorula paludigena	P4R5	A2		B83
	Rhodotorula paludigena	SP9-15	A2		B90
	Rhodotorula paludigena	TFCN_25-333P-5	A2		B83
	Rhodotorula paludigena	TFCN_342-2	A2		B86
	Rhodotorula paludigena	TFCN_43A-0-22	A2		B87
	Rhodotorula paludigena	TFCN_43A-4	A2		B87
	Rhodotorula paludigena	TFCN_48A-10	A2		B83
	Rhodotorula paludigena	TFCN_48A-15	A2		B87
	Rhodotorula paludigena	TFCN_48A-2	A2		B83
	Rhodotorula paludigena	TFCN_48A-3	A2		B83
	Rhodotorula paludigena	TFCN_48C-3	A2		B83
	Rhodotorula paludigena	TFCN_48D-10	A2		B83
	Rhodotorula paludigena	TFCN_48D-4	A2		B83
	Rhodotorula paludigena	TFCN_49A-1	A2		B87
	Rhodotorula paludigena	TL35-5	A1		B92
	*Strains showing recombinant P/R and HD genotypes
