## Supplementary table S5 for "Genomic plasticity of the mating-type loci underlies reproductive strategy transitions in *Rhodotorula* yeasts"

### Sheet: Table_S5
Table S5. Annotation of STE12 (STE-LIKE) gene at the P/R locus in reference genomes of Rhodotorula species.
	Species	Strain	Mating type	P/R locus			STE12 (STE-LIKE)
				Location	Start (bp)	End (bp)	Location	Start (bp)	End (bp)	coverage (%)	Identity (%)
Clade A	Rhodotorula mucilaginosa	Y-2510ᵀ	A2	scaffold_12	478476	513532	scaffold_12	512598	512909	100	100
		EXF 3790	A2	scaffold_6	299367	325195	scaffold_6	324139	324450	100	98.1
	Rhodotorula mucilaginosa hybrids	DBVPG 3045_hap1	A2	ptg000022l	274362	300187	ptg000022l	299135	299446	100	100
		DBVPG 3045_hap2	A2	ptg000009l	469979	499423	ptg000009l	490919	491230	100	84.6
							ptg000009l	498456	498764	100	84.6
		DBVPG 3855_hap1	A2	ptg000016l	485739	511567	ptg000016l	510565	510876	100	98.1
		DBVPG 3855_hap2	A1	ptg000023l	488662	527235	/	/	/	/	/
		TFCN 17Y-278-1_hap1	A2	ptg000035l	485759	514151	ptg000035l	513269	513580	100	97.1
		TFCN_17Y-278-1_hap2	A2	ptg000012l	481850	510926	ptg000012l	487351	487662	97	84.6
		TFCN_17-0-2E334-4_hap1	A2	ptg000024l	451289	486463	ptg000024l	485722	485411	100	100
		TFCN_17-0-2E334-4_hap2	A1	ptg000014l	480643	535221	/	/	/	/	/
	Rhodotorula aff. mucilaginosa	JY1105	A1	JANBVD010000011.1	472337	499661	/	/	/	/	/
				JANBVD010000016.1	1	51922
		CC01	A2	JAKEZK010000099	1	17867	/	/	/	/	/
	Rhodotorula frigidialcoholis	JG-1bᵀ	A2	KQ954564.1	11255	23544	KQ954480.1	6999	7646	100	75
				KQ954480.1	1	6244
		EXF 7386	A2	scaffold_11	302925	328255	scaffold_11	327674	328003	100	86.4
	Rhodotorula dairenensis	Y-2504ᵀ	A2	scaffold_7	470272	497196	/	/	/	/	/
		DBVPG 3772	A2	scaffold_23	297768	300379	scaffold_21	13492	13797	86	65.7
				scaffold_21	1	14198
	Rhodotorula sphaerocarpa	Y-7192ᵀ	A2	scaffold_13	380021	407709	scaffold_13	379852	380685	87	42.8
		TFCN 83C-1	A2	scaffold_14	398478	427654	scaffold_14	398309	399142	87	42.8
	Rhodotorula sp. 2	DBVPG 4530	A2	scaffold_23	276468	290483	scaffold_27	15091	15941	91	41.3
				scaffold_27	1	16043
		TFCN S22D-1	A2	scaffold_12	274131	299755	scaffold_12	299123	299953	89	42.2
Clade B	Rhodotorula toruloides	CBS14ᵀ	A1	CAKLCE030000024	321893	351521	/	/	/	/	/
		NBRC 0880	A2	LCTV02000013	466370	499098	LCTV02000013	490588	490938	58	35.9
Clade C	Rhodotorula aff. babjevae	DBVPG 8058	A1	CAKKSY020000012	34101	77531	CAKKSY020000012	57085	57381	67	37.3
		JJ10.1	A2	JANKJK010000019	772785	809201	/	/	/	/	/
	Rhodotorula babjevae	CBS 7808ᵀ	A1	scf_22	31181	66460	scf_22	64093	64527	70	37.8
	Rhodotorula glutinis	CBS 20ᵀ	A1	CAKKSX020000013	22486	82717	CAKKSX020000013	79888	80250	59	40
		DBVPG 6081	A1	scaffold_15	5707	65398	scaffold_15	64474	64704	59	39
	Rhodotorula graminis	EXF 13753	A1	scaffold_13	31007	53933	scaffold_13	55383	55670	67	38.4
		Y-2474ᵀ	A2	scaffold_13	33089	56967	/	/	/	/	/
	Rhodotorula diobovata	Y-7196ᵀ	A1	scaffold_14	32492	97519	scaffold_14	96008	96292	67	35.7
		TFCN 7-9-2	A2	tig00000049	33851	78434	/	/	/	/	/
	Rhodotorula evergladiensis	DBVPG 7922	A2	scaffold_14	463292	496200	/	/	/	/	/
	Rhodotorula kratochvilovae	DBVPG 10753	A1	scaffold_14	483028	540243	scaffold_14	537846	538133	69	39.4
		LS11	A2	PQDI01000013	487994	525726	/	/	/	/	/
	Rhodotorula araucariae	Y-17376ᵀ	A2	scaffold_14	432821	468309	/	/	/	/	/
	Rhodotorula paludigena	DBVPG 7316	A1	scaffold_14	438469	470755	scaffold_14	470861	471034	53	51.7
		Y-12923ᵀ	A2	scaffold_14	446319	480964	/	/	/	/	/
ᵀ Type strain.
