## Supplementary table S7 for "Genomic plasticity of the mating-type loci underlies reproductive strategy transitions in *Rhodotorula* yeasts"

### Sheet: Table_S7
Table S7. Likelihood ratio tests (LRT) under the branch model for the STE3 allele genes.
Gene	Foreground branch	Model comparison	l	Estimates of parameters	Free parameters	df	2Δl
STE3.A1	Clade A	Null model	l0 = -6513.23	ω = 0.039	26	1	5.59*
		Branch model	l1 = -6510.43	ω0 = 0.036, ω1 = 0.066	27
	Clade B	Null model	l0 = -6513.23	ω = 0.039	26	1	0.31
		Branch model	l1 = -6513.07	ω0 = 0.040, ω1 = 0.036	27
	Clade A+B	Null model	l0 = -6513.23	ω = 0.039	26	1	2.38
		Branch model	l1 = -6512.03	ω0 = 0.036, ω1 = 0.047	27
STE3.A2	Clade A	Null model	l0 = -12806.13	ω = 0.046	46	1	20.95**
		Branch model	l1 = -12795.66	ω0 = 0.042, ω1 = 0.071	47
	Clade B	Null model	l0 = -12806.13	ω = 0.046	46	1	24.73**
		Branch model	l1 = -12793.76	ω0 = 0.039, ω1 = 0.068	47
	Clade A+B	Null model	l0 = -11804.50	ω = 0.046	44	1	26.86**
		Branch model	l1 = -11791.07	ω0 = 0.033, ω1 = 0.061	45
Note: The critical values for the chi-square (χ²) distribution with one degree of freedom are 3.84 at the 5% significance level (*) and 6.63 at the 1% significance level (**). The LRT statistic, 2Δl, is report for all model comparisons.
