## Supplementary table S8 for "Genomic plasticity of the mating-type loci underlies reproductive strategy transitions in *Rhodotorula* yeasts"

### Sheet: Table_S8
Table S8. Detection of relaxed selection on STE3 allele genes among different clades in Rhodotorula genus using the RELAX model in the HyPhy package. Species in Clade A or B are designated as the foreground (test) and other species serve as the background (reference). The RELAX model estimates three ω parameters (ω0 <= ω1 <= 1 <= ω2), in which ω2 indicates that sites have been under positive sele…
Gene	Foreground branch	LRTs	p values	k	Test_ω0 (Proportion)	Test_ω1 (Proportion)	Test_ω2 (Proportion)	Reference_ω0 (Proportion)	Reference_ω1 (Proportion)	Reference_ω2 (Proportion)
STE3.A1	Clade A	3.14	0.076	0.55	0.01 (82.79%)	0.55 (16.33%)	1.92 (0.88%)	0.00 (82.79%)	0.34 (16.33%)	3.32 (0.88%)
	Clade B	1.28	0.258	0.82	0.01 (84.42%)	0.40 (13.90%)	2.17 (1.68%)	0.00 (84.42%)	0.33 (13.90%)	2.56 (1.68%)
	Clade A+B	44.85	0	0.34	0.01 (87.56%)	0.86 (12.28%)	1.66 (0.16%)	0.00 (87.56%)	0.64 (12.28%)	4.45 (0.16%)
STE3.A2	Clade A	29.01	0	0.12	0.00 (83.34%)	0.88 (16.31%)	15.38 (0.35%)	0.00 (83.34%)	0.35 (16.31%)	10000000000.00 (0.35%)
	Clade B	0.34	0.559	1.06	0.01 (83.01%)	0.15 (12.91%)	2.68 (4.07%)	0.02 (83.01%)	0.17 (12.91%)	2.53 (4.07%)
	Clade A+B	27.95	0	0.4	0.00 (82.09%)	0.59 (16.62%)	5.85 (1.29%)	0.00 (82.09%)	0.26 (16.62%)	86.61 (1.29%)
