## Supplementary table S9 for "Genomic plasticity of the mating-type loci underlies reproductive strategy transitions in *Rhodotorula* yeasts"

### Sheet: Table_S9
Table S9. Maximum-likelihood estimates of parameters in the dN/dS (ω) distribution under the branch-site model for the STE3 allele genes. The branch-site model assumes four site classes (0,1, 2a, 2b), with different ω for the background and foreground branches. Sites from site class 0 are under purifying selection along all braches with 0 < ω0 < 1, while all branches in site class 1 are undergoin…
Gene	Foreground branch	Site class	Proportion	Background ω	Foreground ω
STE3.A1	Clade A	0	P0=0.772	ω0=0.025	ω0=0.025
		1	P1=0.058	ω1=1	ω1=1
		2a	P2a=0.158	ω2a=0.025	ω2a=1
		2b	P2b=0.012	ω2b=1	ω2b=1
	Clade B	0	P0=0.910	ω0=0.027	ω0=0.027
		1	P1=0.066	ω1=1	ω1=1
		2a	P2a=0.022	ω2a=0.027	ω2a=1
		2b	P2b=0.002	ω2b=1	ω2b=1
	Clade A+B	0	P0=0.892	ω0=0.028	ω0=0.028
		1	P1=0.065	ω1=1	ω1=1
		2a	P2a=0.004	ω2a=0.003	ω2a=1
		2b	P2b=0.004	ω2b=1	ω2b=1
STE3.A2	Clade A	0	P0=0.881	ω0=0.043	ω0=0.043
		1	P1=0.037	ω1=1	ω1=1
		2a	P2a=0.079	ω2a=0.043	ω2a=1
		2b	P2b=0.003	ω2b=1	ω2b=1
	Clade B	0	P0=0.917	ω0=0.046	ω0=0.046
		1	P1=0.056	ω1=1	ω1=1
		2a	P2a=0.025	ω2a=0.046	ω2a=1
		2b	P2b=0.002	ω2b=1	ω2b=1
	Clade A+B	0	P0=0.891	ω0=0.043	ω0=0.043
		1	P1=0.033	ω1=1	ω1=1
		2a	P2a=0.073	ω2a=0.043	ω2a=1
		2b	P2b=0.003	ω2b=1	ω2b=1
