## Supplementary table S10 for "Genomic plasticity of the mating-type loci underlies reproductive strategy transitions in *Rhodotorula* yeasts"

### Sheet: Table_S10
Table S10. Sites that have a probability higher than 95% or 99% to be under positive selection according to the Bayes Empirical Bayes (BEB) analysis under the branch-site model for the STE3 allele gene.
Gene	Tested clade	Positive sites with probability (ω>1) > 95%	Positive sites with probability (ω>1) > 99%
STE3.A1	Clade A	59, 161, 183, 235, 238, 244	234
	Clade B	/	58
	Clade A+B	58, 278	/
STE3.A2	Clade A	250, 252	14, 44, 56, 105, 125, 261, 324
	Clade B	/	/
	Clade A+B	59, 105, 224, 228	44, 125, 175, 231, 261
