## Supplementary table S11 for "Genomic plasticity of the mating-type loci underlies reproductive strategy transitions in *Rhodotorula* yeasts"

### Sheet: Table_S11
Table S11. Distribution of pheromone precursor (RHA) and pheromone receptor (STE3) alleles across Rhodotorula species.
	Species	Strain	Mating type	STE3.A1	STE3.A2	RHA.A1	RHA.A2
Clade A	R. mucilaginosa	Y-2510	A2	0	1	2	3
		TFCN 17Y-278-1_hap1	A2	0	1	2	3
		EXF 3790	A2	0	1	2	3
		DBVPG 3855_hap1	A2	0	1	2	3
	R. aff. mucilaginosa	JY1105	A1	1	0	5	0
		CC01	A2	0	1	0	1
		TFCN 17Y-278-1_hap2	A2	0	1	0	3
		TFCN_17-0-2E334-4_hap2	A1	1	0	4	0
	R. frigidialcoholis	JG-1b	A2	0	1	1	2
		EXF 7386	A2	0	1	1	2
	R. dairenensis	DBVPG 3772	A2	0	1	0ᵃ	0ᵃ
		Y-2504	A2	0	1	2ᵇ	0ᵇ
	R. sp. 1	DBVPG 10348	A2	0	1	1	0ᵃ
		EXF 9755	A2	0	1	1	0ᵃ
	R. sphaerocarpa	Y-7192	A2	0	1	3	3
		TFCN 83C-1	A2	0	1	2	3
	R. sp. 2	DBVPG 4530	A2	0	1	1	6
		TFCN S22D-1	A2	0	1	2	6
Clade B	R. toruloides	CBS 14	A1	1	0	3	0
		NBRC 0880	A2	0	1	0	5
Clade C	R. aff. babjevae	DBVPG 8058	A1	1	0	8	0
		JJ10.1	A2	0	1	0	4
	R. glutinis	CBS 20	A1	1	0	3	0
		DBVPG 6081	A1	1	0	3	0
	R. graminis	EXF 13753	A1	1	0	2	0
		Y-2474	A2	0	1	0	2
	R. diobovata	Y-7196	A1	1	0	6	0
		TFCN 7-9-2_hap1	A1	0	1	0	6
	R. kratochvilovae	DBVPG 10753	A1	1	0	3	0
		LS11	A2	0	1	0	8
	R. paludigena	DBVPG 7316	A1	1	0	4	0
		Y-12923	A2	0	1	0	4
ᵃ No RHA allele genes are identified, likely due to a gap in the P/R locus.
ᵇ RHA allele genes are identified by both Miniprot and tBLASTN searches.
